# Pseudotime analysis reveals novel regulatory factors for multigenic onset and monogenic transition of odorant receptor expression

**DOI:** 10.1101/2022.01.31.478392

**Authors:** Mohammad Hussainy, Sigrun I. Korsching, Achim Tresch

**Author notes:** These authors contributed equally to this work: Sigrun I. Korsching; Achim Tresch.

## Abstract

During their maturation from horizontal basal stem cells, olfactory sensory neurons (OSNs) are known to select exactly one out of hundreds of olfactory receptors (ORs) and express it on their surface, a process called monogenic selection. Monogenic expression is preceded by a multigenic phase during which several OR genes are expressed in a single OSN. Here, we perform pseudotime analysis of a single cell RNA-Seq dataset of murine olfactory epithelium to precisely align the multigenic and monogenic expression phases with the cell types occurring during OSN differentiation. In combination with motif analysis of OR gene cluster-associated enhancer regions, we identify known and novel transcription (co-)factors (Ebf1, Lhx2, Ldb1, Fos and Sspp2) and chromatin remodelers (Kdm1a, Eed and Zmynd8) associated with OR expression. The inferred temporal order of their activity suggests novel mechanisms contributing to multigenic OR expression and monogenic selection.
