## Supplementary material for "Pseudotime analysis reveals novel regulatory factors for multigenic onset and monogenic transition of odorant receptor expression": Excel3_TOMTOM_Motif1_results.xls

### Sheet: tomtom_Motif1_results
Query_ID	Target_ID	Optimal_offset	p-value	E-value	q-value	Overlap	Query_consensus	Target_consensus	Orientation	Gene
TYCCYWKGGGVCTHATTARM	MA0893.1	-10	5.03463e-06	0.00910262	0.00841769	10	TTCCCAGGGGACTCATTAAA	ACTAATTAAA	+	Gsx2
TYCCYWKGGGVCTHATTARM	GSX2_DBD	-10	5.03463e-06	0.00910262	0.00841769	10	TTCCCAGGGGACTCATTAAA	ACTAATTAAA	+
TYCCYWKGGGVCTHATTARM	MA0154.3	1	2.91726e-05	0.052744	0.0203371	13	TTCCCAGGGGACTCATTAAA	ATTCCCAAGGGAAT	+
TYCCYWKGGGVCTHATTARM	EBF1_full	1	2.91726e-05	0.052744	0.0203371	13	TTCCCAGGGGACTCATTAAA	ATTCCCAAGGGAAT	+	Ebf1
TYCCYWKGGGVCTHATTARM	MA0892.1	-10	7.3454e-05	0.132805	0.0203371	10	TTCCCAGGGGACTCATTAAA	CCTAATTAAA	+	Gsx1
TYCCYWKGGGVCTHATTARM	GSX1_DBD	-10	7.3454e-05	0.132805	0.0203371	10	TTCCCAGGGGACTCATTAAA	CCTAATTAAA	+
TYCCYWKGGGVCTHATTARM	Prrx2_DBD	-11	7.44818e-05	0.134663	0.0203371	8	TTCCCAGGGGACTCATTAAA	CTAATTAA	+
TYCCYWKGGGVCTHATTARM	MA0618.1	-11	8.61171e-05	0.1557	0.0203371	8	TTCCCAGGGGACTCATTAAA	CTAATTAA	-	Lbx1
TYCCYWKGGGVCTHATTARM	NKX6-2_DBD	-11	9.92364e-05	0.179419	0.0203371	8	TTCCCAGGGGACTCATTAAA	CTAATTAA	+
TYCCYWKGGGVCTHATTARM	MA0716.1	-11	0.000114024	0.206156	0.0203371	8	TTCCCAGGGGACTCATTAAA	CTAATTAA	+	Prrx1
TYCCYWKGGGVCTHATTARM	PRRX1_DBD	-11	0.000114024	0.206156	0.0203371	8	TTCCCAGGGGACTCATTAAA	CTAATTAA	+
TYCCYWKGGGVCTHATTARM	MA0654.1	-11	0.000130681	0.236271	0.0203371	8	TTCCCAGGGGACTCATTAAA	CTAATTAA	+	Isx
TYCCYWKGGGVCTHATTARM	MA0701.1	-11	0.000130681	0.236271	0.0203371	8	TTCCCAGGGGACTCATTAAA	CCAATTAA	+
TYCCYWKGGGVCTHATTARM	ISX_full	-11	0.000130681	0.236271	0.0203371	8	TTCCCAGGGGACTCATTAAA	CTAATTAA	+
TYCCYWKGGGVCTHATTARM	LHX9_DBD_1	-11	0.000130681	0.236271	0.0203371	8	TTCCCAGGGGACTCATTAAA	CCAATTAA	+	Lhx9
TYCCYWKGGGVCTHATTARM	MA0710.1	-10	0.000138249	0.249954	0.0203371	10	TTCCCAGGGGACTCATTAAA	GCTAATTAGC	+	Noto
TYCCYWKGGGVCTHATTARM	NOTO_DBD	-10	0.000138249	0.249954	0.0203371	10	TTCCCAGGGGACTCATTAAA	GCTAATTAGC	+
TYCCYWKGGGVCTHATTARM	MA0630.1	-11	0.000149388	0.270093	0.0203371	8	TTCCCAGGGGACTCATTAAA	CCAATTAA	-	Shox
TYCCYWKGGGVCTHATTARM	NKX6-2_full	-11	0.000149388	0.270093	0.0203371	8	TTCCCAGGGGACTCATTAAA	CTAATTAA	+
TYCCYWKGGGVCTHATTARM	SHOX_DBD	-11	0.000149388	0.270093	0.0203371	8	TTCCCAGGGGACTCATTAAA	CTAATTAA	+
TYCCYWKGGGVCTHATTARM	MA0699.1	-10	0.000169592	0.306623	0.0203371	10	TTCCCAGGGGACTCATTAAA	GCCAATTAGC	+	Lbx2
TYCCYWKGGGVCTHATTARM	LBX2_DBD_2	-10	0.000169592	0.306623	0.0203371	10	TTCCCAGGGGACTCATTAAA	GCCAATTAGC	+
TYCCYWKGGGVCTHATTARM	MA0675.1	-11	0.000170291	0.307886	0.0203371	8	TTCCCAGGGGACTCATTAAA	CTAATTAA	+	Nkx6-2
TYCCYWKGGGVCTHATTARM	MA0720.1	-11	0.000170291	0.307886	0.0203371	8	TTCCCAGGGGACTCATTAAA	CTAATTAA	+	Shox2
TYCCYWKGGGVCTHATTARM	SHOX2_DBD	-11	0.000170291	0.307886	0.0203371	8	TTCCCAGGGGACTCATTAAA	CCAATTAA	+
TYCCYWKGGGVCTHATTARM	Shox2_DBD	-11	0.000170291	0.307886	0.0203371	8	TTCCCAGGGGACTCATTAAA	CTAATTAA	+
TYCCYWKGGGVCTHATTARM	PRRX1_full_1	-11	0.000193501	0.34985	0.0222103	8	TTCCCAGGGGACTCATTAAA	CCAATTAA	+
TYCCYWKGGGVCTHATTARM	Gbx1_DBD	-10	0.000207547	0.375245	0.0222103	10	TTCCCAGGGGACTCATTAAA	ACCAATTAAC	+	Gbx1
TYCCYWKGGGVCTHATTARM	MA0075.2	-11	0.000219187	0.396289	0.0222103	8	TTCCCAGGGGACTCATTAAA	CCAATTAA	+	Prrx2
TYCCYWKGGGVCTHATTARM	ISX_DBD_2	-11	0.000219187	0.396289	0.0222103	8	TTCCCAGGGGACTCATTAAA	CCAATTAA	+
TYCCYWKGGGVCTHATTARM	PRRX2_full	-11	0.000219187	0.396289	0.0222103	8	TTCCCAGGGGACTCATTAAA	CCAATTAA	+
TYCCYWKGGGVCTHATTARM	MA0717.1	-11	0.000247616	0.44769	0.0223378	8	TTCCCAGGGGACTCATTAAA	CCAATTAA	+	Rax2
TYCCYWKGGGVCTHATTARM	PAX4_DBD	-11	0.000247616	0.44769	0.0223378	8	TTCCCAGGGGACTCATTAAA	CTAATTAG	+	Pax4
TYCCYWKGGGVCTHATTARM	RAXL1_DBD	-11	0.000247616	0.44769	0.0223378	8	TTCCCAGGGGACTCATTAAA	CCAATTAA	+
TYCCYWKGGGVCTHATTARM	Vsx1_DBD	-11	0.000247616	0.44769	0.0223378	8	TTCCCAGGGGACTCATTAAA	CCAATTAA	+	Vsx1
TYCCYWKGGGVCTHATTARM	MA0644.1	-10	0.000278921	0.504288	0.0223378	10	TTCCCAGGGGACTCATTAAA	ACCAATTAAC	+	Esx2
TYCCYWKGGGVCTHATTARM	ESX1_full	-10	0.000278921	0.504288	0.0223378	10	TTCCCAGGGGACTCATTAAA	ACCAATTAAC	+
TYCCYWKGGGVCTHATTARM	Uncx_DBD_2	-11	0.000279114	0.504638	0.0223378	8	TTCCCAGGGGACTCATTAAA	CTAATTAA	+	Uncx
TYCCYWKGGGVCTHATTARM	MA0903.1	-10	0.000307128	0.555287	0.0223378	10	TTCCCAGGGGACTCATTAAA	ACTAATTAGC	+	Hoxb3
TYCCYWKGGGVCTHATTARM	HOXB3_DBD	-10	0.000307128	0.555287	0.0223378	10	TTCCCAGGGGACTCATTAAA	ACTAATTAGC	+
TYCCYWKGGGVCTHATTARM	HOXB5_DBD	-10	0.000307128	0.555287	0.0223378	10	TTCCCAGGGGACTCATTAAA	ACTAATTAAA	+
TYCCYWKGGGVCTHATTARM	MA0674.1	-11	0.000313966	0.567651	0.0223378	8	TTCCCAGGGGACTCATTAAA	GTAATTAA	+	Nkx6-1
TYCCYWKGGGVCTHATTARM	MA0721.1	-11	0.000313966	0.567651	0.0223378	8	TTCCCAGGGGACTCATTAAA	CTAATTAA	+	Uncx
TYCCYWKGGGVCTHATTARM	NKX6-1_full	-11	0.000313966	0.567651	0.0223378	8	TTCCCAGGGGACTCATTAAA	GTAATTAA	+
TYCCYWKGGGVCTHATTARM	UNCX_DBD_2	-11	0.000313966	0.567651	0.0223378	8	TTCCCAGGGGACTCATTAAA	CTAATTAA	+
TYCCYWKGGGVCTHATTARM	ALX3_DBD	-10	0.000337851	0.610835	0.023056	10	TTCCCAGGGGACTCATTAAA	GCTAATTAGC	+	Alx3
TYCCYWKGGGVCTHATTARM	POU6F2_full	-10	0.000337851	0.610835	0.023056	10	TTCCCAGGGGACTCATTAAA	GCTAATTAGA	+	Pou6f2
TYCCYWKGGGVCTHATTARM	MA0704.1	-11	0.000394753	0.713713	0.0258827	8	TTCCCAGGGGACTCATTAAA	TTAATTAA	+	Lhx4
TYCCYWKGGGVCTHATTARM	Lhx4_DBD	-11	0.000394753	0.713713	0.0258827	8	TTCCCAGGGGACTCATTAAA	TTAATTAA	+
TYCCYWKGGGVCTHATTARM	MA0700.1	-10	0.000490603	0.88701	0.0298279	10	TTCCCAGGGGACTCATTAAA	ACTAATTAAC	+	Lhx2
TYCCYWKGGGVCTHATTARM	MA0793.1	-9	0.000490603	0.88701	0.0298279	10	TTCCCAGGGGACTCATTAAA	AGCTCATTAT	+	Pou6f2
TYCCYWKGGGVCTHATTARM	LHX2_DBD_1	-10	0.000490603	0.88701	0.0298279	10	TTCCCAGGGGACTCATTAAA	ACTAATTAAC	+
TYCCYWKGGGVCTHATTARM	POU6F2_DBD_1	-9	0.000490603	0.88701	0.0298279	10	TTCCCAGGGGACTCATTAAA	AGCTCATTAT	+
TYCCYWKGGGVCTHATTARM	ESX1_DBD	-10	0.000537608	0.971995	0.0315235	10	TTCCCAGGGGACTCATTAAA	ACCAATTAAC	+	Esx1
TYCCYWKGGGVCTHATTARM	MA0726.1	-11	0.000546773	0.988566	0.0315235	8	TTCCCAGGGGACTCATTAAA	CTAATTAG	-	Vsx2
TYCCYWKGGGVCTHATTARM	VSX2_DBD	-11	0.000546773	0.988566	0.0315235	8	TTCCCAGGGGACTCATTAAA	CTAATTAG	-
TYCCYWKGGGVCTHATTARM	HOXD8_DBD	-10	0.000588777	1.06451	0.032724	10	TTCCCAGGGGACTCATTAAA	GCTAATTAGC	+	Hoxd8
TYCCYWKGGGVCTHATTARM	MA0068.2	-11	0.000606741	1.09699	0.032724	8	TTCCCAGGGGACTCATTAAA	CTAATTAG	+	Pax4
TYCCYWKGGGVCTHATTARM	PAX4_full	-11	0.000606741	1.09699	0.032724	8	TTCCCAGGGGACTCATTAAA	CTAATTAG	+
TYCCYWKGGGVCTHATTARM	EMX1_DBD_1	-10	0.000705126	1.27487	0.0362751	10	TTCCCAGGGGACTCATTAAA	GCTAATTAGC	+	Emx1
TYCCYWKGGGVCTHATTARM	MA0132.2	-11	0.000742994	1.34333	0.0365369	8	TTCCCAGGGGACTCATTAAA	GTAATTAG	+	Pdx1
TYCCYWKGGGVCTHATTARM	Nkx6-1_DBD	-11	0.000742994	1.34333	0.0365369	8	TTCCCAGGGGACTCATTAAA	GTAATTAA	+
TYCCYWKGGGVCTHATTARM	PDX1_DBD_2	-11	0.000742994	1.34333	0.0365369	8	TTCCCAGGGGACTCATTAAA	GTAATTAG	+
TYCCYWKGGGVCTHATTARM	MA0902.1	-10	0.000771095	1.39414	0.0368354	10	TTCCCAGGGGACTCATTAAA	AGTAATTAAC	+	Hoxb2
TYCCYWKGGGVCTHATTARM	HOXB2_DBD	-10	0.000771095	1.39414	0.0368354	10	TTCCCAGGGGACTCATTAAA	AGTAATTAAC	+
TYCCYWKGGGVCTHATTARM	MA0854.1	-6	0.000951747	1.72076	0.0430076	14	TTCCCAGGGGACTCATTAAA	GGTGATTAATTAATTCG	-	Alx1
TYCCYWKGGGVCTHATTARM	LMX1B_full	-11	0.000995069	1.79909	0.043343	8	TTCCCAGGGGACTCATTAAA	CTAATTAA	+
TYCCYWKGGGVCTHATTARM	GBX2_full	-10	0.00100538	1.81773	0.043343	10	TTCCCAGGGGACTCATTAAA	ACCAATTAGC	+
TYCCYWKGGGVCTHATTARM	Hoxa2_DBD	-10	0.00100538	1.81773	0.043343	10	TTCCCAGGGGACTCATTAAA	ACTAATTAGC	+	Hoxa2
TYCCYWKGGGVCTHATTARM	UP00209_1	-6	0.00101102	1.82792	0.043343	14	TTCCCAGGGGACTCATTAAA	GGTGATTAATTAATTCG	-	Alx1
TYCCYWKGGGVCTHATTARM	MA0702.1	-11	0.00109503	1.97981	0.0446546	8	TTCCCAGGGGACTCATTAAA	TTAATTAA	+	Lmx1a
TYCCYWKGGGVCTHATTARM	MA0705.1	-11	0.00109503	1.97981	0.0446546	8	TTCCCAGGGGACTCATTAAA	CTAATTAG	+	Lhx8
TYCCYWKGGGVCTHATTARM	LMX1A_DBD	-11	0.00109503	1.97981	0.0446546	8	TTCCCAGGGGACTCATTAAA	TTAATTAA	+
TYCCYWKGGGVCTHATTARM	Lhx8_DBD_2	-11	0.00109503	1.97981	0.0446546	8	TTCCCAGGGGACTCATTAAA	CTAATTAG	+	Lhx8
TYCCYWKGGGVCTHATTARM	MA0151.1	-14	0.00119911	2.16799	0.0463101	6	TTCCCAGGGGACTCATTAAA	ATTAAA	+	Arid3a
TYCCYWKGGGVCTHATTARM	MA0027.2	-11	0.00120487	2.1784	0.0463101	8	TTCCCAGGGGACTCATTAAA	CTAATTAG	+	En1
TYCCYWKGGGVCTHATTARM	EN1_full_1	-11	0.00120487	2.1784	0.0463101	8	TTCCCAGGGGACTCATTAAA	CTAATTAG	+
TYCCYWKGGGVCTHATTARM	MA0718.1	-10	0.00130272	2.35531	0.0489457	10	TTCCCAGGGGACTCATTAAA	GCCAATTAAC	+	Rax
TYCCYWKGGGVCTHATTARM	RAX_DBD	-10	0.00130272	2.35531	0.0489457	10	TTCCCAGGGGACTCATTAAA	GCCAATTAAC	+
TYCCYWKGGGVCTHATTARM	VSX1_full	-9	0.00144265	2.6083	0.053601	11	TTCCCAGGGGACTCATTAAA	GGCTAATTAGC	+
TYCCYWKGGGVCTHATTARM	MA0125.1	-10	0.00145902	2.63791	0.0536136	8	TTCCCAGGGGACTCATTAAA	ACCAATTA	-	Nobox
TYCCYWKGGGVCTHATTARM	Alx1_DBD_1	-10	0.00154244	2.78874	0.0553607	10	TTCCCAGGGGACTCATTAAA	TCTAATTAAA	+
TYCCYWKGGGVCTHATTARM	MA0708.1	-11	0.0016059	2.90346	0.0553607	8	TTCCCAGGGGACTCATTAAA	CCAATTAA	+	Msx2
TYCCYWKGGGVCTHATTARM	MSX1_DBD_2	-11	0.0016059	2.90346	0.0553607	8	TTCCCAGGGGACTCATTAAA	CCAATTAA	+
TYCCYWKGGGVCTHATTARM	MSX2_DBD_2	-11	0.0016059	2.90346	0.0553607	8	TTCCCAGGGGACTCATTAAA	CCAATTAA	+
TYCCYWKGGGVCTHATTARM	MA0707.1	-10	0.00167666	3.03141	0.0555111	10	TTCCCAGGGGACTCATTAAA	GGTAATTAAA	+	Mnx2
TYCCYWKGGGVCTHATTARM	MA0900.1	-10	0.00167666	3.03141	0.0555111	10	TTCCCAGGGGACTCATTAAA	CCTAATTACC	+	Hox2a
TYCCYWKGGGVCTHATTARM	HOXA2_DBD	-10	0.00167666	3.03141	0.0555111	10	TTCCCAGGGGACTCATTAAA	CCTAATTACC	+
TYCCYWKGGGVCTHATTARM	MNX1_DBD	-10	0.00167666	3.03141	0.0555111	10	TTCCCAGGGGACTCATTAAA	GGTAATTAAA	+
TYCCYWKGGGVCTHATTARM	UP00118_1	-8	0.00170594	3.08434	0.0559266	12	TTCCCAGGGGACTCATTAAA	GACCTCATTAATAACT	-	Pou4f3
TYCCYWKGGGVCTHATTARM	MA0709.1	-11	0.00176723	3.19514	0.0568217	8	TTCCCAGGGGACTCATTAAA	CCAATTAA	+	Msx3
TYCCYWKGGGVCTHATTARM	Msx3_DBD_2	-11	0.00176723	3.19514	0.0568217	8	TTCCCAGGGGACTCATTAAA	CCAATTAA	+
TYCCYWKGGGVCTHATTARM	HOXA1_DBD	-10	0.00182133	3.29297	0.0580037	10	TTCCCAGGGGACTCATTAAA	GGTAATTAAC	+	Hoxa1
TYCCYWKGGGVCTHATTARM	EN1_DBD_1	-10	0.00197713	3.57465	0.0612162	10	TTCCCAGGGGACTCATTAAA	CCCAATTAGC	+
TYCCYWKGGGVCTHATTARM	MA0876.1	-11	0.00213466	3.85947	0.0643074	8	TTCCCAGGGGACTCATTAAA	CCAATTAA	+	Bsx
TYCCYWKGGGVCTHATTARM	BSX_DBD	-11	0.00213466	3.85947	0.0643074	8	TTCCCAGGGGACTCATTAAA	CCAATTAA	+
TYCCYWKGGGVCTHATTARM	NKX6-1_DBD	-11	0.00213466	3.85947	0.0643074	8	TTCCCAGGGGACTCATTAAA	GTAATTAA	+
TYCCYWKGGGVCTHATTARM	MA0621.1	-10	0.00226897	4.10229	0.0677432	10	TTCCCAGGGGACTCATTAAA	ACTAATTAATT	-	Mix-a
TYCCYWKGGGVCTHATTARM	MA0634.1	-10	0.00232499	4.20359	0.0681047	10	TTCCCAGGGGACTCATTAAA	TCTAATTAAA	+	Alx3
TYCCYWKGGGVCTHATTARM	ALX3_full_1	-10	0.00232499	4.20359	0.0681047	10	TTCCCAGGGGACTCATTAAA	TCTAATTAAA	+
TYCCYWKGGGVCTHATTARM	MA0703.1	-11	0.00256675	4.64069	0.068664	8	TTCCCAGGGGACTCATTAAA	TTAATTAA	+	Lmx1b
TYCCYWKGGGVCTHATTARM	LMX1B_DBD	-11	0.00256675	4.64069	0.068664	8	TTCCCAGGGGACTCATTAAA	TTAATTAA	+
TYCCYWKGGGVCTHATTARM	MA0658.1	-10	0.0027267	4.92987	0.0711691	10	TTCCCAGGGGACTCATTAAA	ACTAATTAGC	+	Lhx6
TYCCYWKGGGVCTHATTARM	LHX6_full_1	-10	0.0027267	4.92987	0.0711691	10	TTCCCAGGGGACTCATTAAA	ACTAATTAGC	+
TYCCYWKGGGVCTHATTARM	UP00167_1	-6	0.00275531	4.9816	0.0711691	14	TTCCCAGGGGACTCATTAAA	GCGAACTAATTAATGC	+	En1
TYCCYWKGGGVCTHATTARM	MA0725.1	-11	0.00280938	5.07936	0.0711691	8	TTCCCAGGGGACTCATTAAA	ATAATTAG	-	Vsx1
TYCCYWKGGGVCTHATTARM	VSX1_DBD	-11	0.00280938	5.07936	0.0711691	8	TTCCCAGGGGACTCATTAAA	ATAATTAG	-
TYCCYWKGGGVCTHATTARM	MA0890.1	-10	0.00295003	5.33366	0.0736168	10	TTCCCAGGGGACTCATTAAA	ACCAATTAGC	+	Gbx2
TYCCYWKGGGVCTHATTARM	GBX2_DBD_1	-10	0.00295003	5.33366	0.0736168	10	TTCCCAGGGGACTCATTAAA	ACCAATTAGC	+
TYCCYWKGGGVCTHATTARM	MA0476.1	-6	0.00304617	5.50748	0.0738902	11	TTCCCAGGGGACTCATTAAA	TGTGACTCATT	+	Fos
TYCCYWKGGGVCTHATTARM	MA0666.1	-11	0.00307147	5.55322	0.0738902	8	TTCCCAGGGGACTCATTAAA	CCAATTAG	+	Msx1
TYCCYWKGGGVCTHATTARM	MSX1_full	-11	0.00307147	5.55322	0.0738902	8	TTCCCAGGGGACTCATTAAA	CCAATTAG	+
TYCCYWKGGGVCTHATTARM	POU6F2_DBD_2	-3	0.00309832	5.60176	0.0740037	16	TTCCCAGGGGACTCATTAAA	TTAATGAGCTAATTAA	+	Pou6f2
TYCCYWKGGGVCTHATTARM	UP00063_1	-6	0.00315049	5.69609	0.0740702	14	TTCCCAGGGGACTCATTAAA	TGGAGGTAATTAAC	+	Hoxa3
TYCCYWKGGGVCTHATTARM	Uncx_DBD_1	-11	0.00316106	5.71519	0.0740702	9	TTCCCAGGGGACTCATTAAA	CTAATTAAATTAA	-	Uncx
TYCCYWKGGGVCTHATTARM	MA0886.1	-10	0.00318971	5.76699	0.0740702	10	TTCCCAGGGGACTCATTAAA	GCTAATTAGC	+	Emx2
TYCCYWKGGGVCTHATTARM	EMX2_DBD_1	-10	0.00318971	5.76699	0.0740702	10	TTCCCAGGGGACTCATTAAA	GCTAATTAGC	+
TYCCYWKGGGVCTHATTARM	Hoxd9_DBD_1	-11	0.00326733	5.90734	0.0753496	9	TTCCCAGGGGACTCATTAAA	CCCATAAAA	+	Hoxd9
TYCCYWKGGGVCTHATTARM	MA0661.1	-10	0.00344675	6.23172	0.0758265	10	TTCCCAGGGGACTCATTAAA	GCTAATTAAC	+	Meox1
TYCCYWKGGGVCTHATTARM	MA0099.3	-6	0.00344675	6.23172	0.0758265	10	TTCCCAGGGGACTCATTAAA	GATGACTCAT	-
TYCCYWKGGGVCTHATTARM	MA0894.1	-10	0.00344675	6.23172	0.0758265	10	TTCCCAGGGGACTCATTAAA	GCCAATTAGC	-	Hesx1
TYCCYWKGGGVCTHATTARM	MEOX1_full	-10	0.00344675	6.23172	0.0758265	10	TTCCCAGGGGACTCATTAAA	GCTAATTAAC	+	Meox1
TYCCYWKGGGVCTHATTARM	HESX1_DBD_1	-10	0.00344675	6.23172	0.0758265	10	TTCCCAGGGGACTCATTAAA	GCCAATTAGC	-
TYCCYWKGGGVCTHATTARM	MA0662.1	-10	0.00372218	6.7297	0.0797863	10	TTCCCAGGGGACTCATTAAA	TCTAATTAAC	+	Mixl1
TYCCYWKGGGVCTHATTARM	MA0889.1	-10	0.00372218	6.7297	0.0797863	10	TTCCCAGGGGACTCATTAAA	ACTAATTAGC	+	Gbx1
TYCCYWKGGGVCTHATTARM	GBX1_DBD	-10	0.00372218	6.7297	0.0797863	10	TTCCCAGGGGACTCATTAAA	ACTAATTAGC	+
TYCCYWKGGGVCTHATTARM	MIXL1_full	-10	0.00372218	6.7297	0.0797863	10	TTCCCAGGGGACTCATTAAA	TCTAATTAAC	+	Mixl1
TYCCYWKGGGVCTHATTARM	MA0628.1	-10	0.00433249	7.83314	0.089817	10	TTCCCAGGGGACTCATTAAA	ATTAATTAAT	+	Pou6f1
TYCCYWKGGGVCTHATTARM	MA0706.1	-10	0.00433249	7.83314	0.089817	10	TTCCCAGGGGACTCATTAAA	AGTAATTAAC	+	Meox2
TYCCYWKGGGVCTHATTARM	MEOX2_DBD_1	-10	0.00433249	7.83314	0.089817	10	TTCCCAGGGGACTCATTAAA	AGTAATTAAC	+
TYCCYWKGGGVCTHATTARM	UP00247_1	-6	0.00473886	8.56786	0.0966739	14	TTCCCAGGGGACTCATTAAA	GTGGGCTAATTAGTTCA	-	Pax4
TYCCYWKGGGVCTHATTARM	UP00212_1	-7	0.00500244	9.04442	0.098938	13	TTCCCAGGGGACTCATTAAA	CGAATTAATTAAATACT	+	Emx1
TYCCYWKGGGVCTHATTARM	MA1135.1	-6	0.00502987	9.09401	0.098938	10	TTCCCAGGGGACTCATTAAA	GATGACTCAT	+	Fosb
TYCCYWKGGGVCTHATTARM	MA1138.1	-6	0.00502987	9.09401	0.098938	10	TTCCCAGGGGACTCATTAAA	GATGACTCAT	+	Fosl2
TYCCYWKGGGVCTHATTARM	MA0909.1	-11	0.00502987	9.09401	0.098938	9	TTCCCAGGGGACTCATTAAA	CCAATAAAAA	+	Hoxd13
TYCCYWKGGGVCTHATTARM	HOXC10_DBD_1	-11	0.00502987	9.09401	0.098938	9	TTCCCAGGGGACTCATTAAA	CCCATAAAAA	+	Hoxc10
TYCCYWKGGGVCTHATTARM	HOXD13_DBD_1	-11	0.00502987	9.09401	0.098938	9	TTCCCAGGGGACTCATTAAA	CCAATAAAAA	+	Hoxd13
TYCCYWKGGGVCTHATTARM	MA1130.1	-6	0.00510623	9.23206	0.0998526	12	TTCCCAGGGGACTCATTAAA	GATGACTCATCC	-
# Tomtom (Motif Comparison Tool): Version 5.4.1
# The format of this file is described at https://meme-suite.org/meme/doc/tomtom-output-format.html.
# tomtom -no-ssc -oc . -verbosity 1 -min-overlap 5 -mi 1 -dist pearson -thresh 0.1 -time 300 query_motifs db/JASPAR/JASPAR2018_CORE_vertebrates_non-redundant.meme db/MOUSE/uniprobe_mouse.meme db/EUKARYOTE/jolma2013.meme
