## Supplementary material for "Pseudotime analysis reveals novel regulatory factors for multigenic onset and monogenic transition of odorant receptor expression": Excel4_AME_Results.xls

### Sheet: AME_Results
rank	motif_DB	motif_ID	Motif_Alt_Id	consensus	p-value	adj_p-value	E-value	tests	FASTA_max	pos	neg	PWM_min	TP	%TP	FP	%FP
1	db/EUKARYOTE/jolma2013.meme	POU6F2_full		GCTAATTAVH	2.3e-23	2.79e-21	5.04e-18	121	63	63	1008	1.59	36	57.14	66	6.55
2	db/EUKARYOTE/jolma2013.meme	Hoxd3_DBD		NNYAATTAVN	2.06e-23	6.81e-21	1.23e-17	331	63	63	1008	1.31	46	73.02	145	14.38
3	db/JASPAR/JASPAR2018_CORE_vertebrates_non-redundant.meme	MA0723.1	Vax2	YTAATTAB	2.43e-23	8.42e-21	1.52e-17	346	63	63	1008	1.12	55	87.3	255	25.3
4	db/EUKARYOTE/jolma2013.meme	VAX2_DBD		YTAATTAB	4.22e-23	1.46e-20	2.64e-17	346	63	63	1008	1.11	55	87.3	258	25.6
5	db/JASPAR/JASPAR2018_CORE_vertebrates_non-redundant.meme	MA0612.1	Emx1	VYTAATKASB	5.76e-23	1.68e-20	3.04e-17	292	63	63	1008	1.24	49	77.78	181	17.96
6	db/JASPAR/JASPAR2018_CORE_vertebrates_non-redundant.meme	MA0903.1	Hoxb3	NNYMATTARN	4.87e-23	1.69e-20	3.05e-17	346	63	63	1008	1.17	53	84.13	230	22.82
7	db/EUKARYOTE/jolma2013.meme	HOXB3_DBD		NNYMATTARN	7.18e-23	2.46e-20	4.45e-17	343	63	63	1008	1.16	53	84.13	232	23.02
8	db/EUKARYOTE/jolma2013.meme	PDX1_DBD_2		VYAATTAR	1.17e-22	3.96e-20	7.17e-17	338	63	63	1008	1.47	48	76.19	173	17.16
9	db/JASPAR/JASPAR2018_CORE_vertebrates_non-redundant.meme	MA0793.1	Pou6f2	ASCTMATTAW	4.95e-22	8.82e-20	1.59e-16	178	63	63	1008	1.23	42	66.67	120	11.9
10	db/EUKARYOTE/jolma2013.meme	EMX2_DBD_1		VBTAATTARB	4.47e-22	1.07e-19	1.94e-16	240	63	63	1008	1.05	48	76.19	179	17.76
11	db/EUKARYOTE/jolma2013.meme	POU6F2_DBD_1		ASCTMATTAW	6.52e-22	1.17e-19	2.12e-16	180	63	63	1008	1.24	42	66.67	121	12
12	db/JASPAR/JASPAR2018_CORE_vertebrates_non-redundant.meme	MA0132.2	Pdx1	VYAATTAR	3.59e-22	1.22e-19	2.21e-16	340	63	63	1008	1.46	48	76.19	178	17.66
13	db/EUKARYOTE/jolma2013.meme	EMX1_DBD_1		NBTAATTAVS	4.44e-22	1.28e-19	2.32e-16	289	63	63	1008	1.31	47	74.6	168	16.67
14	db/EUKARYOTE/jolma2013.meme	HOXB2_DBD		NNTMATTANN	4.44e-22	1.38e-19	2.49e-16	311	63	63	1008	1.22	47	74.6	168	16.67
15	db/JASPAR/JASPAR2018_CORE_vertebrates_non-redundant.meme	MA0902.1	Hoxb2	NNTMATTANN	4.44e-22	1.38e-19	2.5e-16	312	63	63	1008	1.23	47	74.6	168	16.67
16	db/JASPAR/JASPAR2018_CORE_vertebrates_non-redundant.meme	MA0900.1	Hoxa2	NSTMATTAVS	6.62e-22	1.79e-19	3.24e-16	271	63	63	1008	1.34	43	68.25	130	12.9
17	db/JASPAR/JASPAR2018_CORE_vertebrates_non-redundant.meme	MA0722.1	Vax1	YTAATTAH	5.57e-22	1.89e-19	3.42e-16	340	63	63	1008	1.27	48	76.19	180	17.86
18	db/JASPAR/JASPAR2018_CORE_vertebrates_non-redundant.meme	MA0886.1	Emx2	VBTAATTARB	8.73e-22	2.1e-19	3.81e-16	241	63	63	1008	1.1	47	74.6	171	16.96
19	db/EUKARYOTE/jolma2013.meme	HOXA2_DBD		NSTMATTAVS	8.6e-22	2.33e-19	4.21e-16	271	63	63	1008	1.34	43	68.25	131	13
20	db/EUKARYOTE/jolma2013.meme	VAX1_DBD		YTAATTAH	6.92e-22	2.34e-19	4.23e-16	338	63	63	1008	1.26	48	76.19	181	17.96
21	db/EUKARYOTE/jolma2013.meme	Hoxa2_DBD		NSTAATTANH	2.64e-21	7.13e-19	1.29e-15	270	63	63	1008	1.07	49	77.78	199	19.74
22	db/JASPAR/JASPAR2018_CORE_vertebrates_non-redundant.meme	MA0661.1	Meox1	VSTAATTAHC	9.14e-21	2.06e-18	3.73e-15	226	63	63	1008	1.41	42	66.67	131	13
23	db/EUKARYOTE/jolma2013.meme	MEOX1_full		VSTAATTAHC	9.14e-21	2.07e-18	3.75e-15	227	63	63	1008	1.39	42	66.67	131	13
24	db/JASPAR/JASPAR2018_CORE_vertebrates_non-redundant.meme	MA0700.1	Lhx2	VCTAATTARB	1.18e-20	2.92e-18	5.28e-15	248	63	63	1008	1.53	42	66.67	132	13.1
25	db/EUKARYOTE/jolma2013.meme	LHX2_DBD_1		VCTAATTARB	1.51e-20	3.74e-18	6.76e-15	247	63	63	1008	1.52	42	66.67	133	13.19
26	db/JASPAR/JASPAR2018_CORE_vertebrates_non-redundant.meme	MA0893.1	Gsx2	NSYMATTARH	5.18e-20	1.77e-17	3.19e-14	341	63	63	1008	1.43	42	66.67	138	13.69
27	db/JASPAR/JASPAR2018_CORE_vertebrates_non-redundant.meme	MA0892.1	Gsx1	NCYMATTAVN	6.08e-20	2.08e-17	3.77e-14	343	63	63	1008	2.02	29	46.03	44	4.37
28	db/EUKARYOTE/jolma2013.meme	GSX2_DBD		NSYMATTARH	6.54e-20	2.24e-17	4.05e-14	342	63	63	1008	2.43	23	36.51	18	1.79
29	db/EUKARYOTE/jolma2013.meme	NOTO_DBD		NYTAATTAVN	8.83e-20	2.73e-17	4.94e-14	309	63	63	1008	2.15	37	58.73	97	9.62
30	db/EUKARYOTE/jolma2013.meme	GSX1_DBD		NCYMATTAVN	9.67e-20	3.34e-17	6.03e-14	345	63	63	1008	1.99	29	46.03	45	4.46
31	db/JASPAR/JASPAR2018_CORE_vertebrates_non-redundant.meme	MA0710.1	Noto	NYTAATTAVN	1.18e-19	3.65e-17	6.59e-14	308	63	63	1008	2.16	37	58.73	98	9.72
32	db/EUKARYOTE/jolma2013.meme	Meox2_DBD		NTAATKAN	2.19e-19	5.93e-17	1.07e-13	271	63	63	1008	1.01	49	77.78	222	22.02
33	db/JASPAR/JASPAR2018_CORE_vertebrates_non-redundant.meme	MA0618.1	Lbx1	TTAATTAG	2.19e-19	5.98e-17	1.08e-13	273	63	63	1008	1.22	46	73.02	186	18.45
34	db/JASPAR/JASPAR2018_CORE_vertebrates_non-redundant.meme	MA0707.1	Mnx1	DNYAATTAAA	4.18e-19	1.28e-16	2.32e-13	307	63	63	1008	1.15	48	76.19	213	21.13
35	db/EUKARYOTE/jolma2013.meme	MNX1_DBD		DNYAATTAAA	5.03e-19	1.54e-16	2.79e-13	307	63	63	1008	1.15	48	76.19	214	21.23
36	db/JASPAR/JASPAR2018_CORE_vertebrates_non-redundant.meme	MA0701.1	Lhx9	BYAATTAR	9.43e-19	3.5e-16	6.32e-13	371	63	63	1008	2.43	30	47.62	56	5.56
37	db/EUKARYOTE/jolma2013.meme	EVX2_DBD		VVTAATTAVB	1.38e-18	3.52e-16	6.36e-13	255	63	63	1008	1.09	45	71.43	184	18.25
38	db/JASPAR/JASPAR2018_CORE_vertebrates_non-redundant.meme	MA0888.1	Evx2	VVTAATTAVB	1.38e-18	3.56e-16	6.43e-13	258	63	63	1008	1.09	45	71.43	184	18.25
39	db/EUKARYOTE/jolma2013.meme	NKX6-2_DBD		NYMATTAA	1.31e-18	4.09e-16	7.39e-13	313	63	63	1008	2.02	31	49.21	63	6.25
40	db/EUKARYOTE/jolma2013.meme	En2_DBD		VSTAATTARB	2.06e-18	4.66e-16	8.43e-13	226	63	63	1008	1.07	44	69.84	175	17.36
41	db/EUKARYOTE/jolma2013.meme	NKX6-1_DBD		NTMATTAA	1.78e-18	5.15e-16	9.32e-13	289	63	63	1008	1.1	48	76.19	221	21.92
42	db/EUKARYOTE/jolma2013.meme	LHX9_DBD_1		BYAATTAR	1.39e-18	5.18e-16	9.36e-13	372	63	63	1008	2.4	30	47.62	57	5.65
43	db/JASPAR/JASPAR2018_CORE_vertebrates_non-redundant.meme	MA0706.1	Meox2	DSTAATTAWN	2.83e-18	8.47e-16	1.53e-12	299	63	63	1008	1.51	38	60.32	118	11.71
44	db/JASPAR/JASPAR2018_CORE_vertebrates_non-redundant.meme	MA0675.1	Nkx6-2	NYMATTAA	2.68e-18	8.7e-16	1.57e-12	324	63	63	1008	1.82	31	49.21	65	6.45
45	db/EUKARYOTE/jolma2013.meme	NKX6-2_full		NYMATTAA	3.82e-18	1.24e-15	2.24e-12	324	63	63	1008	1.81	31	49.21	66	6.55
46	db/EUKARYOTE/jolma2013.meme	HOXB5_DBD		NNYMATTADN	3.25e-18	1.25e-15	2.27e-12	386	63	63	1008	1.5	37	58.73	110	10.91
47	db/EUKARYOTE/jolma2013.meme	MEOX2_DBD_1		DSTAATTAWN	4.72e-18	1.43e-15	2.59e-12	303	63	63	1008	1.44	39	61.9	129	12.8
48	db/MOUSE/uniprobe_mouse.meme	UP00391_1	Hoxa3	TBGMRBTAATTARY	1.02e-17	1.48e-15	2.67e-12	144	63	63	1008	1.11	35	55.56	98	9.72
49	db/EUKARYOTE/jolma2013.meme	NKX6-1_full		NTMATTAA	7.1e-18	2.07e-15	3.73e-12	291	63	63	1008	1.01	49	77.78	242	24.01
50	db/EUKARYOTE/jolma2013.meme	RAX_DBD		RYYAATTARH	1.46e-17	3.99e-15	7.22e-12	273	63	63	1008	1.42	43	68.25	174	17.26
51	db/JASPAR/JASPAR2018_CORE_vertebrates_non-redundant.meme	MA0718.1	Rax	RYYAATTARH	1.46e-17	3.99e-15	7.22e-12	273	63	63	1008	1.42	43	68.25	174	17.26
52	db/JASPAR/JASPAR2018_CORE_vertebrates_non-redundant.meme	MA0628.1	Pou6f1	AYTAATTART	2.44e-17	4.11e-15	7.43e-12	168	63	63	1008	1.11	37	58.73	118	11.71
53	db/JASPAR/JASPAR2018_CORE_vertebrates_non-redundant.meme	MA0674.1	Nkx6-1	NTMATTAA	5.34e-17	1.54e-14	2.79e-11	289	63	63	1008	1.01	48	76.19	241	23.91
54	db/EUKARYOTE/jolma2013.meme	Gbx1_DBD		NYYAATTAVN	5.78e-17	1.57e-14	2.83e-11	271	63	63	1008	1.65	39	61.9	140	13.89
55	db/EUKARYOTE/jolma2013.meme	ESX1_full		NYYAATTAVM	5.78e-17	1.76e-14	3.17e-11	304	63	63	1008	1.45	39	61.9	140	13.89
56	db/EUKARYOTE/jolma2013.meme	Gbx2_DBD		RSYAATTAVN	7.62e-17	2.01e-14	3.63e-11	263	63	63	1008	1.94	36	57.14	114	11.31
57	db/EUKARYOTE/jolma2013.meme	EBF1_full		ATTCCCHWGGGAMT	1.49e-16	2.01e-14	3.63e-11	135	63	63	1008	1.13	34	53.97	100	9.92
58	db/JASPAR/JASPAR2018_CORE_vertebrates_non-redundant.meme	MA0894.1	Hesx1	GHTAATTRRH	8.07e-17	2.11e-14	3.81e-11	261	63	63	1008	1.91	37	58.73	123	12.2
59	db/EUKARYOTE/jolma2013.meme	Vsx1_DBD		YYAATTAN	7.08e-17	2.31e-14	4.17e-11	326	63	63	1008	2.06	30	47.62	68	6.75
60	db/MOUSE/uniprobe_mouse.meme	UP00106_1	Vax2	NDNCRCTAATTAABVC	1.96e-16	2.59e-14	4.68e-11	132	63	63	1008	2.26	27	42.86	52	5.16
61	db/EUKARYOTE/jolma2013.meme	MSX1_DBD_2		SCAATTAV	8.78e-17	2.59e-14	4.68e-11	295	63	63	1008	2.63	34	53.97	98	9.72
62	db/EUKARYOTE/jolma2013.meme	HESX1_DBD_1		GHTAATTRRH	1.02e-16	2.69e-14	4.87e-11	264	63	63	1008	1.88	37	58.73	124	12.3
63	db/JASPAR/JASPAR2018_CORE_vertebrates_non-redundant.meme	MA0644.1	Esx1	NYYAATTAVM	8.91e-17	2.72e-14	4.92e-11	305	63	63	1008	1.45	39	61.9	142	14.09
64	db/EUKARYOTE/jolma2013.meme	GBX2_DBD_1		RSYAATTARN	1.24e-16	3.15e-14	5.69e-11	254	63	63	1008	2.06	36	57.14	116	11.51
65	db/EUKARYOTE/jolma2013.meme	DLX5_FL		NYAATTAN	1.33e-16	4.03e-14	7.28e-11	302	63	63	1008	1.9	28	44.44	57	5.65
66	db/EUKARYOTE/jolma2013.meme	DLX6_DBD		VYAATTAN	1.39e-16	4.24e-14	7.67e-11	306	63	63	1008	2.55	25	39.68	40	3.97
67	db/EUKARYOTE/jolma2013.meme	GBX1_DBD		VCYAATTASY	2.1e-16	4.27e-14	7.72e-11	203	63	63	1008	1.08	40	63.49	156	15.48
68	db/EUKARYOTE/jolma2013.meme	GBX2_full		NSYAATTANV	1.44e-16	4.38e-14	7.91e-11	304	63	63	1008	1.24	42	66.67	175	17.36
69	db/EUKARYOTE/jolma2013.meme	Nkx6-1_DBD		NYMATTAA	1.64e-16	5.45e-14	9.85e-11	333	63	63	1008	1.09	48	76.19	248	24.6
70	db/EUKARYOTE/jolma2013.meme	ALX3_DBD		RCYAATTAVV	2.27e-16	5.64e-14	1.02e-10	248	63	63	1008	1.93	32	50.79	86	8.53
71	db/JASPAR/JASPAR2018_CORE_vertebrates_non-redundant.meme	MA0075.2	Prrx2	YYAATTAN	1.68e-16	5.65e-14	1.02e-10	336	63	63	1008	1.92	29	46.03	64	6.35
72	db/MOUSE/uniprobe_mouse.meme	UP00063_1	Hoxa3	NBGWGBTAATTARY	4.53e-16	5.89e-14	1.06e-10	130	63	63	1008	1.33	31	49.21	81	8.04
73	db/JASPAR/JASPAR2018_CORE_vertebrates_non-redundant.meme	MA0889.1	Gbx1	VCYAATTASY	3.14e-16	6.37e-14	1.15e-10	203	63	63	1008	1.05	40	63.49	158	15.67
74	db/JASPAR/JASPAR2018_CORE_vertebrates_non-redundant.meme	MA0890.1	Gbx2	RSYAATTARN	2.52e-16	6.41e-14	1.16e-10	254	63	63	1008	2.05	36	57.14	119	11.81
75	db/JASPAR/JASPAR2018_CORE_vertebrates_non-redundant.meme	MA0882.1	Dlx6	VYAATTAN	2.15e-16	6.56e-14	1.19e-10	305	63	63	1008	2.58	25	39.68	41	4.07
76	db/EUKARYOTE/jolma2013.meme	PRRX2_full		YYAATTAN	2.35e-16	7.87e-14	1.42e-10	335	63	63	1008	1.9	29	46.03	65	6.45
77	db/JASPAR/JASPAR2018_CORE_vertebrates_non-redundant.meme	MA0699.1	Lbx2	NCYAATTARN	2.99e-16	9.43e-14	1.71e-10	316	63	63	1008	1.27	43	68.25	190	18.85
78	db/EUKARYOTE/jolma2013.meme	LBX2_DBD_2		NCYAATTARN	3.57e-16	1.14e-13	2.06e-10	319	63	63	1008	1.27	43	68.25	191	18.95
79	db/EUKARYOTE/jolma2013.meme	Msx3_DBD_2		SCAATTAN	4.24e-16	1.25e-13	2.25e-10	294	63	63	1008	2.78	33	52.38	96	9.52
80	db/JASPAR/JASPAR2018_CORE_vertebrates_non-redundant.meme	MA0125.1	Nobox	TAATTRSY	5.95e-16	1.4e-13	2.54e-10	236	63	63	1008	3.47	27	42.86	55	5.46
81	db/JASPAR/JASPAR2018_CORE_vertebrates_non-redundant.meme	MA0709.1	Msx3	SCAATTAN	5.51e-16	1.62e-13	2.94e-10	295	63	63	1008	2.82	33	52.38	97	9.62
82	db/JASPAR/JASPAR2018_CORE_vertebrates_non-redundant.meme	MA0708.1	Msx2	CCAATTAV	7.68e-16	2.01e-13	3.64e-10	262	63	63	1008	2.18	35	55.56	115	11.41
83	db/EUKARYOTE/jolma2013.meme	MSX2_DBD_2		CCAATTAV	7.68e-16	2.03e-13	3.67e-10	264	63	63	1008	2.15	35	55.56	115	11.41
84	db/MOUSE/uniprobe_mouse.meme	UP00124_1	Ipf1	VNRSTAATTAGYHCAN	1.41e-15	2.05e-13	3.71e-10	145	63	63	1008	1.07	34	53.97	109	10.81
85	db/EUKARYOTE/jolma2013.meme	PRRX1_full_1		YYAATTAN	8.67e-16	2.84e-13	5.14e-10	328	63	63	1008	2.17	30	47.62	76	7.54
86	db/JASPAR/JASPAR2018_CORE_vertebrates_non-redundant.meme	MA0887.1	Evx1	VVTAATTABS	1.17e-15	2.85e-13	5.16e-10	245	63	63	1008	1.74	30	47.62	77	7.64
87	db/EUKARYOTE/jolma2013.meme	BSX_DBD		SYVATTAV	1.28e-15	3.73e-13	6.74e-10	291	63	63	1008	1.43	38	60.32	145	14.38
88	db/EUKARYOTE/jolma2013.meme	EVX1_DBD		VVTAATTABS	1.56e-15	3.84e-13	6.94e-10	246	63	63	1008	1.72	30	47.62	78	7.74
89	db/JASPAR/JASPAR2018_CORE_vertebrates_non-redundant.meme	MA0630.1	Shox	HTAATTRR	1.17e-15	3.85e-13	6.96e-10	329	63	63	1008	2.19	29	46.03	70	6.94
90	db/MOUSE/uniprobe_mouse.meme	UP00116_1	Rhox6	WVMMYTAATTARTBSNH	2.92e-15	4.02e-13	7.27e-10	138	63	63	1008	1.49	29	46.03	73	7.24
91	db/EUKARYOTE/jolma2013.meme	LMX1B_full		BYAATTAM	1.38e-15	4.11e-13	7.43e-10	297	63	63	1008	2.55	24	38.1	40	3.97
92	db/MOUSE/uniprobe_mouse.meme	UP00156_1	Msx2	NMRGACYAATTAGYKHT	3.67e-15	4.14e-13	7.49e-10	113	63	63	1008	1.08	30	47.62	81	8.04
93	db/EUKARYOTE/jolma2013.meme	MSX1_full		SCAATTAV	1.53e-15	4.55e-13	8.23e-10	298	63	63	1008	2.2	33	52.38	101	10.02
94	db/JASPAR/JASPAR2018_CORE_vertebrates_non-redundant.meme	MA0666.1	Msx1	SCAATTAV	1.53e-15	4.55e-13	8.23e-10	298	63	63	1008	2.22	33	52.38	101	10.02
95	db/JASPAR/JASPAR2018_CORE_vertebrates_non-redundant.meme	MA0876.1	Bsx	SYVATTAV	1.57e-15	4.57e-13	8.27e-10	291	63	63	1008	1.44	38	60.32	146	14.48
96	db/MOUSE/uniprobe_mouse.meme	UP00127_1	Gsh2	ANGBTAATTAGCNNAK	4.84e-15	6.1e-13	1.1e-09	126	63	63	1008	1.19	30	47.62	82	8.13
97	db/JASPAR/JASPAR2018_CORE_vertebrates_non-redundant.meme	MA0880.1	Dlx3	NYAATTAN	2.04e-15	6.37e-13	1.15e-09	313	63	63	1008	1.87	28	44.44	65	6.45
98	db/EUKARYOTE/jolma2013.meme	EN1_DBD_1		VSYAATTAVB	2.27e-15	6.39e-13	1.16e-09	281	63	63	1008	1.79	34	53.97	111	11.01
99	db/EUKARYOTE/jolma2013.meme	DLX3_DBD		NYAATTAN	2.04e-15	6.43e-13	1.16e-09	316	63	63	1008	1.85	28	44.44	65	6.45
100	db/EUKARYOTE/jolma2013.meme	ISX_DBD_2		CYAATTAV	2.82e-15	8.02e-13	1.45e-09	284	63	63	1008	1.64	39	61.9	159	15.77
101	db/EUKARYOTE/jolma2013.meme	Dlx1_DBD		NYAATTAN	2.6e-15	8.15e-13	1.47e-09	314	63	63	1008	2.18	26	41.27	53	5.26
102	db/EUKARYOTE/jolma2013.meme	ESX1_DBD		NYYAATTANC	3.68e-15	1.1e-12	1.99e-09	299	63	63	1008	1.47	36	57.14	131	13
103	db/MOUSE/uniprobe_mouse.meme	UP00146_1	Pou6f1	VHNSWTAATGAGSTKDN	1.68e-14	1.69e-12	3.06e-09	101	63	63	1008	1.28	27	42.86	65	6.45
104	db/JASPAR/JASPAR2018_CORE_vertebrates_non-redundant.meme	MA0716.1	Prrx1	YYAATTAR	5.61e-15	1.73e-12	3.14e-09	309	63	63	1008	1.72	36	57.14	133	13.19
105	db/EUKARYOTE/jolma2013.meme	PRRX1_DBD		YYAATTAR	5.61e-15	1.75e-12	3.17e-09	312	63	63	1008	1.7	36	57.14	133	13.19
106	db/MOUSE/uniprobe_mouse.meme	UP00254_1	Pou2f1	DTDHRHTAATTARKTW	1.38e-14	2.34e-12	4.23e-09	169	63	63	1008	1.07	35	55.56	128	12.7
107	db/JASPAR/JASPAR2018_CORE_vertebrates_non-redundant.meme	MA0885.1	Dlx2	VYAATTAN	7.81e-15	2.51e-12	4.53e-09	321	63	63	1008	1.48	41	65.08	186	18.45
108	db/EUKARYOTE/jolma2013.meme	VSX1_DBD		YTAATTAN	1.05e-14	3.17e-12	5.73e-09	302	63	63	1008	1.3	39	61.9	166	16.47
109	db/JASPAR/JASPAR2018_CORE_vertebrates_non-redundant.meme	MA0717.1	Rax2	YYAATTAV	1.04e-14	3.39e-12	6.14e-09	325	63	63	1008	2.27	26	41.27	57	5.65
110	db/EUKARYOTE/jolma2013.meme	RAXL1_DBD		YYAATTAV	1.12e-14	3.65e-12	6.6e-09	326	63	63	1008	1.69	35	55.56	127	12.6
111	db/JASPAR/JASPAR2018_CORE_vertebrates_non-redundant.meme	MA0726.1	Vsx2	CTAATTAN	1.51e-14	3.71e-12	6.72e-09	246	63	63	1008	1.22	39	61.9	168	16.67
112	db/EUKARYOTE/jolma2013.meme	VSX2_DBD		CTAATTAN	1.51e-14	3.76e-12	6.8e-09	249	63	63	1008	1.22	39	61.9	168	16.67
113	db/EUKARYOTE/jolma2013.meme	EN1_full_1		SYAATTAV	1.35e-14	3.97e-12	7.17e-09	294	63	63	1008	1.61	38	60.32	157	15.58
114	db/JASPAR/JASPAR2018_CORE_vertebrates_non-redundant.meme	MA0721.1	Uncx	YYAATTAV	1.32e-14	4.17e-12	7.54e-09	315	63	63	1008	2.96	19	30.16	21	2.08
115	db/EUKARYOTE/jolma2013.meme	Dlx2_DBD		VYAATTAN	1.31e-14	4.2e-12	7.59e-09	321	63	63	1008	1.46	41	65.08	189	18.75
116	db/EUKARYOTE/jolma2013.meme	UNCX_DBD_2		YYAATTAV	1.32e-14	4.21e-12	7.61e-09	318	63	63	1008	2.93	19	30.16	21	2.08
117	db/EUKARYOTE/jolma2013.meme	SHOX2_DBD		YYAATTAR	1.43e-14	4.34e-12	7.85e-09	303	63	63	1008	1.37	42	66.67	201	19.94
118	db/EUKARYOTE/jolma2013.meme	Shox2_DBD		YYAATTAR	1.49e-14	4.42e-12	7.99e-09	297	63	63	1008	1.01	46	73.02	251	24.9
119	db/JASPAR/JASPAR2018_CORE_vertebrates_non-redundant.meme	MA0725.1	Vsx1	YTAATTAN	1.51e-14	4.56e-12	8.24e-09	302	63	63	1008	1.3	39	61.9	168	16.67
120	db/JASPAR/JASPAR2018_CORE_vertebrates_non-redundant.meme	MA0027.2	En1	SYAATTAV	1.63e-14	4.78e-12	8.65e-09	294	63	63	1008	1.61	38	60.32	158	15.67
121	db/JASPAR/JASPAR2018_CORE_vertebrates_non-redundant.meme	MA0720.1	Shox2	YYAATTAR	1.83e-14	5.41e-12	9.78e-09	295	63	63	1008	1.47	41	65.08	191	18.95
122	db/MOUSE/uniprobe_mouse.meme	UP00141_1	Vsx1	CSARTTAATTAAYNAHT	5.58e-14	6.14e-12	1.11e-08	110	63	63	1008	1.21	27	42.86	69	6.85
123	db/EUKARYOTE/jolma2013.meme	ISX_full		YYAATTAR	2.34e-14	6.85e-12	1.24e-08	293	63	63	1008	2.01	36	57.14	140	13.89
124	db/EUKARYOTE/jolma2013.meme	Prrx2_DBD		YYAATTAR	2.62e-14	7.71e-12	1.39e-08	294	63	63	1008	1.09	44	69.84	229	22.72
125	db/JASPAR/JASPAR2018_CORE_vertebrates_non-redundant.meme	MA0654.1	Isx	YYAATTAR	2.85e-14	8.35e-12	1.51e-08	293	63	63	1008	2.01	36	57.14	141	13.99
126	db/JASPAR/JASPAR2018_CORE_vertebrates_non-redundant.meme	MA0881.1	Dlx4	VYAATTAN	3.03e-14	9.08e-12	1.64e-08	300	63	63	1008	1.34	41	65.08	194	19.25
127	db/MOUSE/uniprobe_mouse.meme	UP00146_2	Pou6f1	VHHVATAATGAGSTKKM	9.72e-14	9.14e-12	1.65e-08	94	63	63	1008	1.25	26	41.27	64	6.35
128	db/EUKARYOTE/jolma2013.meme	DLX4_DBD		VYAATTAN	3.08e-14	9.23e-12	1.67e-08	300	63	63	1008	1.9	28	44.44	74	7.34
129	db/EUKARYOTE/jolma2013.meme	SHOX_DBD		YYAATTAR	3.66e-14	1.09e-11	1.97e-08	298	63	63	1008	1.06	45	71.43	244	24.21
130	db/EUKARYOTE/jolma2013.meme	HOXA1_DBD		NBYAATTAVV	4.79e-14	1.37e-11	2.48e-08	286	63	63	1008	1.04	44	69.84	233	23.12
131	db/MOUSE/uniprobe_mouse.meme	UP00209_1	Cart1	CGMRYTAATTARTNMNY	1.76e-13	1.82e-11	3.28e-08	103	63	63	1008	1.33	26	41.27	66	6.55
132	db/JASPAR/JASPAR2018_CORE_vertebrates_non-redundant.meme	MA0154.3	Ebf1	ATTCCCHWGGGAMT	1.74e-13	2.22e-11	4.02e-08	128	63	63	1008	1.08	30	47.62	96	9.52
133	db/EUKARYOTE/jolma2013.meme	MIXL1_full		NBYAATTAVN	7.13e-14	2.28e-11	4.13e-08	320	63	63	1008	3.08	19	30.16	24	2.38
134	db/MOUSE/uniprobe_mouse.meme	UP00201_1	Emx2	WVVVCTAATTAGYKGNN	2.06e-13	2.28e-11	4.13e-08	111	63	63	1008	1.06	28	44.44	81	8.04
135	db/MOUSE/uniprobe_mouse.meme	UP00234_1	Msx1	NRMHAYTAATTAATNH	1.41e-13	2.62e-11	4.73e-08	186	63	63	1008	1.16	34	53.97	130	12.9
136	db/JASPAR/JASPAR2018_CORE_vertebrates_non-redundant.meme	MA0704.1	Lhx4	YTAATTAR	9.21e-14	2.73e-11	4.94e-08	297	63	63	1008	1.64	32	50.79	110	10.91
137	db/EUKARYOTE/jolma2013.meme	Lhx4_DBD		YTAATTAR	1.15e-13	3.4e-11	6.14e-08	296	63	63	1008	1.63	32	50.79	111	11.01
138	db/JASPAR/JASPAR2018_CORE_vertebrates_non-redundant.meme	MA0662.1	Mixl1	NBYAATTAVN	1.2e-13	3.83e-11	6.92e-08	318	63	63	1008	3.11	19	30.16	25	2.48
139	db/MOUSE/uniprobe_mouse.meme	UP00162_1	Evx1	WVNRCTAATTAGYGVWV	3.55e-13	4.11e-11	7.44e-08	116	63	63	1008	1.62	24	38.1	55	5.46
140	db/EUKARYOTE/jolma2013.meme	HOXD8_DBD		VHWAATTARM	1.09e-13	4.49e-11	8.11e-08	410	63	63	1008	1.2	43	68.25	226	22.42
141	db/JASPAR/JASPAR2018_CORE_vertebrates_non-redundant.meme	MA0703.1	Lmx1b	NYAATTAA	1.54e-13	4.76e-11	8.6e-08	308	63	63	1008	1.41	35	55.56	140	13.89
142	db/EUKARYOTE/jolma2013.meme	LMX1B_DBD		NYAATTAA	1.87e-13	5.78e-11	1.04e-07	309	63	63	1008	1.4	35	55.56	141	13.99
143	db/EUKARYOTE/jolma2013.meme	PAX4_DBD		CTAATTAR	2.72e-13	6.77e-11	1.22e-07	249	63	63	1008	2.55	23	36.51	48	4.76
144	db/EUKARYOTE/jolma2013.meme	LMX1A_DBD		YTAATTAA	3e-13	7.81e-11	1.41e-07	260	63	63	1008	1.92	27	42.86	75	7.44
145	db/EUKARYOTE/jolma2013.meme	DLX2_DBD		NYAATTAN	2.57e-13	8.7e-11	1.57e-07	339	63	63	1008	1.82	22	34.92	42	4.17
146	db/EUKARYOTE/jolma2013.meme	ALX3_full_1		YYYAATTANV	3.14e-13	9.36e-11	1.69e-07	298	63	63	1008	2.27	26	41.27	68	6.75
147	db/JASPAR/JASPAR2018_CORE_vertebrates_non-redundant.meme	MA0854.1	Alx1	CGMRYTAATTARTNMNY	9.51e-13	9.51e-11	1.72e-07	100	63	63	1008	1.09	26	41.27	72	7.14
148	db/JASPAR/JASPAR2018_CORE_vertebrates_non-redundant.meme	MA0702.1	Lmx1a	YTAATTAA	4.39e-13	1.13e-10	2.05e-07	258	63	63	1008	1.64	30	47.62	100	9.92
149	db/EUKARYOTE/jolma2013.meme	Uncx_DBD_2		YTAATTAN	5.38e-13	1.62e-10	2.94e-07	302	63	63	1008	3.03	22	34.92	44	4.37
150	db/JASPAR/JASPAR2018_CORE_vertebrates_non-redundant.meme	MA0634.1	Alx3	YYYAATTANV	5.51e-13	1.65e-10	2.98e-07	299	63	63	1008	2.28	26	41.27	70	6.94
151	db/JASPAR/JASPAR2018_CORE_vertebrates_non-redundant.meme	MA0642.1	En2	VBYAATTAVS	6.76e-13	1.99e-10	3.59e-07	294	63	63	1008	1.09	42	66.67	226	22.42
152	db/EUKARYOTE/jolma2013.meme	EN2_full		VBYAATTAVS	6.76e-13	1.99e-10	3.59e-07	294	63	63	1008	1.09	42	66.67	226	22.42
153	db/MOUSE/uniprobe_mouse.meme	UP00175_1	Lhx9	CBYATTAATTAATHMCY	2.27e-12	2.98e-10	5.38e-07	131	63	63	1008	1.08	29	46.03	99	9.82
154	db/MOUSE/uniprobe_mouse.meme	UP00257_1	Shox2	SDMNYTAATTARKYVNB	3.77e-12	4.63e-10	8.38e-07	123	63	63	1008	1.06	28	44.44	93	9.23
155	db/MOUSE/uniprobe_mouse.meme	UP00215_1	Vax1	AVGTTAATTAVCHHAG	3.67e-12	6.01e-10	1.09e-06	164	63	63	1008	1.1	32	50.79	128	12.7
156	db/JASPAR/JASPAR2018_CORE_vertebrates_non-redundant.meme	MA0068.2	Pax4	CTAATTAG	3.04e-12	6.39e-10	1.16e-06	210	63	63	1008	2.9	21	33.33	43	4.27
157	db/EUKARYOTE/jolma2013.meme	PAX4_full		CTAATTAG	3.04e-12	6.48e-10	1.17e-06	213	63	63	1008	2.9	21	33.33	43	4.27
158	db/EUKARYOTE/jolma2013.meme	EN2_DBD		HBYAATTANN	2.25e-12	6.6e-10	1.19e-06	293	63	63	1008	1.22	40	63.49	210	20.83
159	db/MOUSE/uniprobe_mouse.meme	UP00144_1	Hoxb4	CNNRTTAATTAATWAHY	5.39e-12	7.17e-10	1.3e-06	133	63	63	1008	1.05	29	46.03	103	10.22
160	db/JASPAR/JASPAR2018_CORE_vertebrates_non-redundant.meme	MA0853.1	Alx4	CGCRYTAATTARYHNNY	8.85e-12	9.2e-10	1.66e-06	104	63	63	1008	1.52	23	36.51	59	5.85
161	db/EUKARYOTE/jolma2013.meme	DLX1_DBD		NVTAATTANN	3.94e-12	1.18e-09	2.14e-06	300	63	63	1008	2.01	24	38.1	63	6.25
162	db/EUKARYOTE/jolma2013.meme	BARHL2_full_2		BHTAATTGNY	4.35e-12	1.27e-09	2.3e-06	292	63	63	1008	1.27	37	58.73	180	17.86
163	db/JASPAR/JASPAR2018_CORE_vertebrates_non-redundant.meme	MA0904.1	Hoxb5	ANGKTAATTASCHMAT	1.5e-11	1.68e-09	3.04e-06	112	63	63	1008	1.08	26	41.27	83	8.23
164	db/JASPAR/JASPAR2018_CORE_vertebrates_non-redundant.meme	MA0879.1	Dlx1	NVTAATTANN	5.76e-12	1.71e-09	3.09e-06	297	63	63	1008	1.84	26	41.27	79	7.84
165	db/EUKARYOTE/jolma2013.meme	Alx1_DBD_1		YYTAATTAVV	8.43e-12	2.09e-09	3.78e-06	248	63	63	1008	2.71	25	39.68	73	7.24
166	db/MOUSE/uniprobe_mouse.meme	UP00187_1	Alx4	CGCRYTAATTARYHNNB	2.05e-11	2.1e-09	3.79e-06	102	63	63	1008	1.44	23	36.51	62	6.15
167	db/MOUSE/uniprobe_mouse.meme	UP00202_1	Dlx1	NTGMRDTAATTAAY	1.87e-11	2.26e-09	4.09e-06	121	63	63	1008	1.07	27	42.86	92	9.13
168	db/JASPAR/JASPAR2018_CORE_vertebrates_non-redundant.meme	MA0912.1	Hoxd3	YTGDDBTAATTAMHBT	1.59e-11	2.7e-09	4.87e-06	170	63	63	1008	1.11	32	50.79	136	13.49
169	db/MOUSE/uniprobe_mouse.meme	UP00241_1	Hoxd3	HTGDDBTAATTAMHBT	2.68e-11	4.64e-09	8.38e-06	173	63	63	1008	1.08	32	50.79	139	13.79
170	db/MOUSE/uniprobe_mouse.meme	UP00247_1	Pax4	WVRDYTAATTARYBSDN	7.68e-11	6.98e-09	1.26e-05	91	63	63	1008	1.06	23	36.51	67	6.65
171	db/MOUSE/uniprobe_mouse.meme	UP00115_1	Lhx2	WMMACTAATTAGYKMNN	4.9e-11	7e-09	1.27e-05	143	63	63	1008	1.05	29	46.03	114	11.31
172	db/MOUSE/uniprobe_mouse.meme	UP00206_1	Hoxb7	SBABTAATTAMTGNHR	5.81e-11	7.2e-09	1.3e-05	124	63	63	1008	1.1	26	41.27	89	8.83
173	db/EUKARYOTE/jolma2013.meme	BARX1_DBD_2		VCMATTAV	2.71e-11	8.29e-09	1.5e-05	306	63	63	1008	1.7	30	47.62	120	11.9
174	db/JASPAR/JASPAR2018_CORE_vertebrates_non-redundant.meme	MA0875.1	Barx1	VCMATTAV	2.71e-11	8.34e-09	1.51e-05	308	63	63	1008	1.73	30	47.62	120	11.9
175	db/JASPAR/JASPAR2018_CORE_vertebrates_non-redundant.meme	MA0658.1	Lhx6	RCTAATTARY	5.14e-11	9.1e-09	1.65e-05	177	63	63	1008	1.22	31	49.21	133	13.19
176	db/MOUSE/uniprobe_mouse.meme	UP00233_1	Meox1	RVKGTAATTASMYBAG	6.67e-11	9.14e-09	1.65e-05	137	63	63	1008	1.14	27	42.86	98	9.72
177	db/EUKARYOTE/jolma2013.meme	LHX6_full_1		RCTAATTARY	6.12e-11	1.1e-08	1.99e-05	180	63	63	1008	1.23	31	49.21	134	13.29
178	db/MOUSE/uniprobe_mouse.meme	UP00118_1	Pou4f3	HVTTATTAATKADKYC	1.32e-10	1.11e-08	2.01e-05	84	63	63	1008	1.25	21	33.33	55	5.46
179	db/MOUSE/uniprobe_mouse.meme	UP00214_1	Hoxb5	ANGKTAATTASCHMAT	1.04e-10	1.17e-08	2.12e-05	113	63	63	1008	1.51	22	34.92	61	6.05
180	db/MOUSE/uniprobe_mouse.meme	UP00189_1	Hoxa5	AMGKTAATTAVCWHAD	8.65e-11	1.24e-08	2.24e-05	143	63	63	1008	1.11	28	44.44	108	10.71
181	db/JASPAR/JASPAR2018_CORE_vertebrates_non-redundant.meme	MA0705.1	Lhx8	CTAATTAV	7.48e-11	2.54e-08	4.6e-05	340	63	63	1008	3.06	21	33.33	53	5.26
182	db/EUKARYOTE/jolma2013.meme	Lhx8_DBD_2		CTAATTAV	7.48e-11	2.55e-08	4.61e-05	341	63	63	1008	3	21	33.33	53	5.26
183	db/MOUSE/uniprobe_mouse.meme	UP00137_1	Hoxb3	WRAVCTAATTAGYDVRW	2.34e-10	4.3e-08	7.77e-05	184	63	63	1008	1.08	31	49.21	142	14.09
184	db/JASPAR/JASPAR2018_CORE_vertebrates_non-redundant.meme	MA0621.1	Mix-A	NDTTAATTAGN	4.53e-10	5.84e-08	0.000106	129	63	63	1008	1.28	26	41.27	99	9.82
185	db/MOUSE/uniprobe_mouse.meme	UP00123_1	Hlxb9	BBASTAATTAGTGNHV	6.53e-10	6.01e-08	0.000109	92	63	63	1008	1.36	21	33.33	61	6.05
186	db/MOUSE/uniprobe_mouse.meme	UP00251_1	Esx1	NWNNRYTAATTARTDSW	6.44e-10	6.57e-08	0.000119	102	63	63	1008	2.59	18	28.57	41	4.07
187	db/EUKARYOTE/jolma2013.meme	VENTX_DBD_1		AMCGATTAR	4.24e-10	7.12e-08	0.000129	168	63	63	1008	1.12	29	46.03	126	12.5
188	db/EUKARYOTE/jolma2013.meme	VSX1_full		DGCYAATTRDY	2.17e-10	7.83e-08	0.000141	361	63	63	1008	1.13	41	65.08	257	25.5
189	db/MOUSE/uniprobe_mouse.meme	UP00140_1	Hoxd1	WRHRYTAATTARCTNNN	5.5e-10	8.41e-08	0.000152	153	63	63	1008	1.48	26	41.27	100	9.92
190	db/JASPAR/JASPAR2018_CORE_vertebrates_non-redundant.meme	MA0724.1	Ventx	AMCGATTAR	5.94e-10	9.99e-08	0.000181	168	63	63	1008	1.11	29	46.03	128	12.7
191	db/MOUSE/uniprobe_mouse.meme	UP00171_1	Msx3	VAHAACYAATTAANHH	9.16e-10	1.11e-07	0.0002	121	63	63	1008	1.07	25	39.68	94	9.33
192	db/MOUSE/uniprobe_mouse.meme	UP00252_1	Hoxc5	CGMRTTAATTAATWANN	1.11e-09	1.36e-07	0.000246	122	63	63	1008	1.05	25	39.68	95	9.42
193	db/MOUSE/uniprobe_mouse.meme	UP00262_1	Lhx1	VGWATTAATTAAWWAHB	1.37e-09	1.38e-07	0.00025	101	63	63	1008	1.45	21	33.33	64	6.35
194	db/MOUSE/uniprobe_mouse.meme	UP00139_1	Nkx1-2	NKBCRYTAATTARTDCW	8.07e-10	1.4e-07	0.000254	174	63	63	1008	2.1	24	38.1	85	8.43
195	db/MOUSE/uniprobe_mouse.meme	UP00174_1	Hoxa2	AVGGTAATTASCHMAN	1.21e-09	1.41e-07	0.000254	116	63	63	1008	1.32	22	34.92	71	7.04
196	db/MOUSE/uniprobe_mouse.meme	UP00221_1	Phox2a	NNNHAYTAATTAGYVV	1.52e-09	1.64e-07	0.000297	108	63	63	1008	1.37	22	34.92	72	7.14
197	db/MOUSE/uniprobe_mouse.meme	UP00128_1	Pou3f2	SNWAATTAATTARKDND	1.74e-09	1.79e-07	0.000324	103	63	63	1008	1.42	21	33.33	65	6.45
198	db/MOUSE/uniprobe_mouse.meme	UP00253_1	Rax	WSCAYTAATTARYBSVN	2.21e-09	2.59e-07	0.000468	117	63	63	1008	1.14	24	38.1	90	8.93
199	db/MOUSE/uniprobe_mouse.meme	UP00204_1	Gbx1	NDBVACTAATTAGTGBW	2.01e-09	2.69e-07	0.000486	134	63	63	1008	1.11	26	41.27	107	10.62
200	db/JASPAR/JASPAR2018_CORE_vertebrates_non-redundant.meme	MA0877.1	Barhl1	NNTAAWTGNB	1.54e-09	5.07e-07	0.000916	329	63	63	1008	1.03	41	65.08	274	27.18
201	db/MOUSE/uniprobe_mouse.meme	UP00244_1	Tlx2	KAATYAATTAATAAYWW	2.86e-09	5.51e-07	0.000996	193	63	63	1008	1.49	25	39.68	100	9.92
202	db/EUKARYOTE/jolma2013.meme	BARHL2_DBD_2		NNTAAWTGNN	1.82e-09	5.67e-07	0.00102	311	63	63	1008	1.04	39	61.9	249	24.7
203	db/EUKARYOTE/jolma2013.meme	Barhl1_DBD_2		NNTAAWTGNB	1.72e-09	5.68e-07	0.00103	330	63	63	1008	1.02	41	65.08	275	27.28
204	db/MOUSE/uniprobe_mouse.meme	UP00113_1	Hoxc4	CRMRTTAATTAABNAHN	6.78e-09	6.99e-07	0.00126	103	63	63	1008	1.05	22	34.92	79	7.84
205	db/MOUSE/uniprobe_mouse.meme	UP00238_1	Nkx6-3	GVNWATTAATTAVTBNK	7.75e-09	1.02e-06	0.00184	131	63	63	1008	1.33	23	36.51	88	8.73
206	db/MOUSE/uniprobe_mouse.meme	UP00200_2	Nkx6-1	VVTWATTAATTABBYC	1.44e-08	1.31e-06	0.00237	91	63	63	1008	1.73	18	28.57	52	5.16
207	db/MOUSE/uniprobe_mouse.meme	UP00264_1	Hoxa1	CTRAGCTAATTAMYKY	1.53e-08	1.39e-06	0.00252	91	63	63	1008	1.09	20	31.75	67	6.65
208	db/MOUSE/uniprobe_mouse.meme	UP00212_1	Lhx5	VNAATTAATTAAAWHHY	1.9e-08	1.69e-06	0.00305	89	63	63	1008	1.12	20	31.75	68	6.75
209	db/MOUSE/uniprobe_mouse.meme	UP00108_1	Alx3	WNWAYTAATTARYTVWN	1.8e-08	1.82e-06	0.00329	101	63	63	1008	2.68	17	26.98	46	4.56
210	db/MOUSE/uniprobe_mouse.meme	UP00166_1	Barhl1	AAMAACCAATTARBNH	1.91e-08	2.62e-06	0.00473	137	63	63	1008	1.09	25	39.68	111	11.01
211	db/MOUSE/uniprobe_mouse.meme	UP00188_1	Lmx1a	CGWWTTAATTAAWWWHY	2.34e-08	2.87e-06	0.0052	123	63	63	1008	1.07	23	36.51	94	9.33
212	db/MOUSE/uniprobe_mouse.meme	UP00218_1	Dbx2	BDNHATTAATTAWTWH	1.37e-08	2.98e-06	0.00539	217	63	63	1008	1.45	25	39.68	109	10.81
213	db/MOUSE/uniprobe_mouse.meme	UP00163_1	En2	WGMVYTAATTARTSVHH	2.19e-08	3.03e-06	0.00547	138	63	63	1008	1.6	22	34.92	85	8.43
214	db/MOUSE/uniprobe_mouse.meme	UP00167_1	En1	RNNAACTAATTARKDC	3.56e-08	4.05e-06	0.00733	114	63	63	1008	1.53	20	31.75	71	7.04
215	db/JASPAR/JASPAR2018_CORE_vertebrates_non-redundant.meme	MA0874.1	Arx	VTBCRYTAATTARTKSW	5.03e-08	4.43e-06	0.00801	88	63	63	1008	1.83	17	26.98	50	4.96
216	db/MOUSE/uniprobe_mouse.meme	UP00131_1	Gbx2	DNVRCTAATTAGYSDBT	6.48e-08	5.7e-06	0.0103	88	63	63	1008	1.11	19	30.16	66	6.55
217	db/MOUSE/uniprobe_mouse.meme	UP00248_1	Pax7	MSHNYTAATTARBHVDN	2.55e-08	5.75e-06	0.0104	226	63	63	1008	1.06	32	50.79	186	18.45
218	db/MOUSE/uniprobe_mouse.meme	UP00110_1	Dlx4	BCVCDATAATTACMSWC	6.09e-08	6.52e-06	0.0118	107	63	63	1008	1.09	21	33.33	82	8.13
219	db/MOUSE/uniprobe_mouse.meme	UP00224_1	Pax6	TRAYTAATTARTKNDM	5.06e-08	7.54e-06	0.0136	149	63	63	1008	1.64	21	33.33	81	8.04
220	db/MOUSE/uniprobe_mouse.meme	UP00158_1	Pou1f1	DVNTAATTAATTAWNWC	7.5e-08	8.33e-06	0.0151	111	63	63	1008	1.49	18	28.57	59	5.85
221	db/MOUSE/uniprobe_mouse.meme	UP00152_1	Arx	VTBCRYTAATTARTKSW	1.05e-07	9.6e-06	0.0174	91	63	63	1008	2.13	16	25.4	46	4.56
222	db/EUKARYOTE/jolma2013.meme	HMX1_DBD		ANCAATTAAHN	3.68e-08	1.02e-05	0.0184	277	63	63	1008	3.06	16	25.4	42	4.17
223	db/MOUSE/uniprobe_mouse.meme	UP00172_1	Prop1	VGVRTTAATTAAKWNNC	1.3e-07	1.12e-05	0.0202	86	63	63	1008	1.51	17	26.98	54	5.36
224	db/JASPAR/JASPAR2018_CORE_vertebrates_non-redundant.meme	MA0601.1	Arid3b	ATATTAATWAN	5.48e-08	1.29e-05	0.0234	236	63	63	1008	1.38	28	44.44	148	14.68
225	db/MOUSE/uniprobe_mouse.meme	UP00136_1	Prrx2	ANMGCTAATTAGYKRWN	1.73e-07	1.36e-05	0.0246	79	63	63	1008	1.86	16	25.4	48	4.76
226	db/MOUSE/uniprobe_mouse.meme	UP00129_1	Pou3f1	DVNTAATTAATTAABTN	1.63e-07	1.5e-05	0.027	92	63	63	1008	1.35	17	26.98	55	5.46
227	db/EUKARYOTE/jolma2013.meme	Hoxa11_DBD_2		RSYMATWAAAN	5.28e-08	1.76e-05	0.0319	334	63	63	1008	1.09	38	60.32	267	26.49
228	db/MOUSE/uniprobe_mouse.meme	UP00209_2	Cart1	BVMNTTAATTAAYYNNN	3.91e-07	3.52e-05	0.0637	90	63	63	1008	1.14	18	28.57	67	6.65
229	db/MOUSE/uniprobe_mouse.meme	UP00266_1	Prrx1	NKAACTAATTARYTRVT	3.91e-07	3.79e-05	0.0686	97	63	63	1008	1.26	18	28.57	67	6.65
230	db/MOUSE/uniprobe_mouse.meme	UP00178_1	Og2x	CGNVYYAATTRRKHWNS	2.36e-07	4.23e-05	0.0764	179	63	63	1008	1.19	26	41.27	138	13.69
231	db/MOUSE/uniprobe_mouse.meme	UP00154_1	Dlx3	BMVVDATAATTACMSHH	4.47e-07	4.29e-05	0.0775	96	63	63	1008	1.04	19	30.16	76	7.54
232	db/MOUSE/uniprobe_mouse.meme	UP00200_1	Nkx6-1	GVWAATTAATTAMYBBG	4.35e-07	4.34e-05	0.0786	100	63	63	1008	1.88	16	25.4	52	5.16
233	db/JASPAR/JASPAR2018_CORE_vertebrates_non-redundant.meme	MA0897.1	Hmx2	ASAAGCAATTAAHVVRT	4.81e-07	4.52e-05	0.0817	94	63	63	1008	12.9	7	11.11	4	0.4
234	db/MOUSE/uniprobe_mouse.meme	UP00155_1	Hmx2	ASAAGCAATTAAHVVRT	4.81e-07	4.81e-05	0.0869	100	63	63	1008	12	7	11.11	4	0.4
235	db/EUKARYOTE/jolma2013.meme	HMX2_DBD		AMCAMTTAAHN	2.14e-07	6.58e-05	0.119	308	63	63	1008	2.21	19	30.16	72	7.14
236	db/MOUSE/uniprobe_mouse.meme	UP00230_1	Dlx5	BSRGYAATTRVYKNBN	4.91e-07	7.55e-05	0.137	154	63	63	1008	1.08	24	38.1	123	12.2
237	db/MOUSE/uniprobe_mouse.meme	UP00169_1	Lmx1b	VDWWWTTAATTAATWHB	1.02e-06	9.37e-05	0.169	92	63	63	1008	1.84	16	25.4	56	5.56
238	db/EUKARYOTE/jolma2013.meme	LHX6_full_2		TAATTAGYGYTRATTA	4.34e-06	9.98e-05	0.18	23	63	63	1008	2.91	7	11.11	7	0.69
239	db/MOUSE/uniprobe_mouse.meme	UP00105_1	Pou3f4	DVWTAATTAATTAANTC	1.18e-06	0.00011	0.198	93	63	63	1008	1.09	18	28.57	73	7.24
240	db/MOUSE/uniprobe_mouse.meme	UP00151_1	Barx2	TAABTAATTAVTKDTR	7.35e-07	0.000111	0.201	151	63	63	1008	1.04	24	38.1	126	12.5
241	db/MOUSE/uniprobe_mouse.meme	UP00126_1	Dlx2	VVDRTAATTABHYMAG	9.57e-07	0.000146	0.265	153	63	63	1008	1.04	24	38.1	128	12.7
242	db/MOUSE/uniprobe_mouse.meme	UP00263_1	Hoxb8	HSBDGYAATTAATARW	1.5e-06	0.000191	0.346	127	63	63	1008	1.71	17	26.98	66	6.55
243	db/EUKARYOTE/jolma2013.meme	HMX3_DBD		RVCAMTTAAHV	6.6e-07	0.000197	0.356	298	63	63	1008	1.75	20	31.75	87	8.63
244	db/MOUSE/uniprobe_mouse.meme	UP00149_1	Phox2b	VVNAATTAATTAABDNG	3.95e-06	0.000289	0.522	73	63	63	1008	1.18	15	23.81	55	5.46
245	db/EUKARYOTE/jolma2013.meme	EN1_full_2		TAATTRSNYAATTA	2.44e-06	0.000529	0.956	217	63	63	1008	2.66	13	20.63	38	3.77
246	db/MOUSE/uniprobe_mouse.meme	UP00197_1	Hoxc9	NDVGGTCATTAAHYDB	5.61e-06	0.00069	1.25	123	63	63	1008	2.48	14	22.22	49	4.86
247	db/MOUSE/uniprobe_mouse.meme	UP00164_1	Hoxa7	SGMNTTAATTAATDNNC	5.45e-06	0.000735	1.33	135	63	63	1008	1.05	21	33.33	111	11.01
248	db/MOUSE/uniprobe_mouse.meme	UP00196_1	Hoxa4	DDTTATTAATTAACKBG	8.17e-06	0.000784	1.42	96	63	63	1008	1.14	17	26.98	76	7.54
249	db/JASPAR/JASPAR2018_CORE_vertebrates_non-redundant.meme	MA0910.1	Hoxd8	TAADTAATTAATRGCTN	6.74e-06	0.000815	1.47	121	63	63	1008	5.1	9	14.29	17	1.69
250	db/MOUSE/uniprobe_mouse.meme	UP00182_1	Hoxa6	AMGKTAATTACCHHAD	9.96e-06	0.000856	1.55	86	63	63	1008	1.24	15	23.81	60	5.95
251	db/MOUSE/uniprobe_mouse.meme	UP00168_1	Hoxd8	TAADTAATTAATRGCTN	6.74e-06	0.000862	1.56	128	63	63	1008	4.86	9	14.29	17	1.69
252	db/MOUSE/uniprobe_mouse.meme	UP00259_1	Hoxb6	WWTKNGTAATTACNDN	7.65e-06	0.000865	1.56	113	63	63	1008	1.03	19	30.16	94	9.33
253	db/MOUSE/uniprobe_mouse.meme	UP00042_2	Gm397	NVMVGCACACACKCVH	1.09e-05	0.000885	1.6	81	63	63	1008	41.4	4	6.35	0	0
254	db/EUKARYOTE/jolma2013.meme	HOXD13_DBD_1		CYMATAAAAH	4.52e-06	0.000967	1.75	214	63	63	1008	1.58	23	36.51	130	12.9
255	db/JASPAR/JASPAR2018_CORE_vertebrates_non-redundant.meme	MA0909.1	Hoxd13	CYMATAAAAH	4.66e-06	0.000978	1.77	210	63	63	1008	1.22	26	41.27	163	16.17
256	db/MOUSE/uniprobe_mouse.meme	UP00164_2	Hoxa7	BBMKTAATTAMKRGHM	1.11e-05	0.00123	2.23	111	63	63	1008	1.24	17	26.98	78	7.74
257	db/JASPAR/JASPAR2018_CORE_vertebrates_non-redundant.meme	MA0898.1	Hmx3	ASAAGCAATTAAWRRAT	1.16e-05	0.00132	2.38	114	63	63	1008	15.1	5	7.94	2	0.2
258	db/MOUSE/uniprobe_mouse.meme	UP00256_1	Lhx6	SWNCRYTAATTARKDBW	9.05e-06	0.00133	2.4	147	63	63	1008	1.15	21	33.33	115	11.41
259	db/MOUSE/uniprobe_mouse.meme	UP00120_1	Lbx2	TVHHYTAATTARYBSDR	8.71e-06	0.00135	2.44	155	63	63	1008	1.18	22	34.92	125	12.4
260	db/MOUSE/uniprobe_mouse.meme	UP00157_1	Hmx3	ASAAGCAATTAAWRRAT	1.26e-05	0.00145	2.63	115	63	63	1008	3.11	12	19.05	38	3.77
261	db/EUKARYOTE/jolma2013.meme	EMX2_DBD_2		TAATTARYTAATKA	1.34e-05	0.00174	3.14	130	63	63	1008	1.04	20	31.75	108	10.71
262	db/MOUSE/uniprobe_mouse.meme	UP00054_2	Tcf7	MBKTATTANAAAHHN	7.7e-06	0.00188	3.39	244	63	63	1008	1.65	10	15.87	23	2.28
263	db/EUKARYOTE/jolma2013.meme	HOXC10_DBD_2		GYMATWAAAH	7.62e-06	0.00215	3.88	282	63	63	1008	1.05	32	50.79	241	23.91
264	db/MOUSE/uniprobe_mouse.meme	UP00121_1	Hoxd10	VRKNYAATAAAATDDWN	1.38e-05	0.00264	4.77	192	63	63	1008	1.07	25	39.68	162	16.07
265	db/MOUSE/uniprobe_mouse.meme	UP00255_1	Dbx1	YARTWAATTAWTAAWNR	9.54e-06	0.00299	5.41	314	63	63	1008	2.13	17	26.98	77	7.64
266	db/MOUSE/uniprobe_mouse.meme	UP00132_1	Evx2	NMCMGCTAATTAGCKKW	6.07e-05	0.00315	5.7	52	63	63	1008	1.2	11	17.46	38	3.77
267	db/EUKARYOTE/jolma2013.meme	HOXC10_DBD_1		VCMATWAAAH	1.06e-05	0.00318	5.75	301	63	63	1008	1.05	33	52.38	258	25.6
268	db/JASPAR/JASPAR2018_CORE_vertebrates_non-redundant.meme	MA0158.1	Hoxa5	CDBWAATK	9.57e-06	0.00322	5.82	337	63	63	1008	2.57	11	17.46	30	2.98
269	db/MOUSE/uniprobe_mouse.meme	UP00225_1	Hlx1	CMATAATTAATTAYH	1.84e-05	0.00325	5.87	177	63	63	1008	2.95	10	15.87	26	2.58
270	db/MOUSE/uniprobe_mouse.meme	UP00078_1	Arid3a	SNNHTTAATTAAAMNHN	1.32e-05	0.00327	5.92	249	63	63	1008	6.75	7	11.11	9	0.89
271	db/MOUSE/uniprobe_mouse.meme	UP00104_1	Hmx1	VSVAGCAATTAAWGVDB	3.2e-05	0.00352	6.36	110	63	63	1008	5.64	8	12.7	16	1.59
272	db/JASPAR/JASPAR2018_CORE_vertebrates_non-redundant.meme	MA0896.1	Hmx1	VSVAGCAATTAAWGVDB	3.2e-05	0.00355	6.42	111	63	63	1008	5.91	8	12.7	16	1.59
273	db/MOUSE/uniprobe_mouse.meme	UP00145_1	Barhl2	AAMAACCAATTAABHH	4.22e-05	0.004	7.23	95	63	63	1008	1.06	16	25.4	78	7.74
274	db/MOUSE/uniprobe_mouse.meme	UP00256_2	Lhx6	WMNVCTAATTAGCGDDB	4.22e-05	0.00543	9.82	129	63	63	1008	1.63	16	25.4	78	7.74
# AME (Analysis of Motif Enrichment): Version 5.3.3
# The format of this file is described at https://meme-suite.org/meme/doc/ame-output-format.html.
# ame --verbose 1 --oc . --scoring avg --method fisher --hit-lo-fraction 0.25 --evalue-report-threshold 10.0 --control --shuffle-- --kmer 2 greek_islands.fa db/JASPAR/JASPAR2018_CORE_vertebrates_non-redundant.meme db/MOUSE/uniprobe_mouse.meme db/EUKARYOTE/jolma2013.meme
