## Supplementary material for "Pseudotime analysis reveals novel regulatory factors for multigenic onset and monogenic transition of odorant receptor expression": Excel5_DE_Silent_to_Multi_List.xls

### Sheet: Excel5_DE_Silent_to_Multi_List
	p_val	avg_loge[FC]	pct.1	pct.2	p_val_adj	avg_log2[FC]
Ebf1	1.2e-18	2.34	1	0.639	2.04e-14	3.38
Myt1l	1.1e-19	2.33	0.971	0.286	1.87e-15	3.36
Ssbp2	1.94e-16	2.29	0.971	0.541	3.32e-12	3.3
Rcor1	2.95e-17	2.04	1	0.594	5.03e-13	2.94
Zmynd8	2.08e-14	1.89	1	0.917	3.54e-10	2.73
Scai	1.29e-11	1.41	0.941	0.451	2.19e-07	2.03
Sertad2	4.55e-13	1.41	1	0.549	7.75e-09	2.03
Cebpg	5.26e-11	1.39	0.941	0.579	8.97e-07	2.01
Ebf3	2.01e-15	1.37	1	0.391	3.43e-11	1.98
Hdac2	6.71e-11	1.36	1	0.759	1.14e-06	1.96
Cdyl2	8.36e-08	1.34	0.765	0.323	0.00143	1.93
Bhlhe41	2.53e-09	1.32	1	0.97	4.31e-05	1.91
Med12l	8.01e-16	1.32	0.941	0.301	1.37e-11	1.91
Zfp644	5.7e-10	1.2	0.971	0.752	9.73e-06	1.74
Tshz1	2.82e-10	1.17	1	0.88	4.82e-06	1.68
Ell3	4.8e-11	1.16	1	0.624	8.19e-07	1.67
Auts2	1.01e-08	1.13	1	0.759	0.000172	1.63
Dlx5	3.75e-11	1.12	0.912	0.466	6.4e-07	1.62
Ncoa1	2.74e-08	1.09	1	0.827	0.000467	1.57
Id4	7.19e-15	1.07	0.882	0.211	1.23e-10	1.54
Cpeb1	7.55e-24	1.04	0.706	0.008	1.29e-19	1.5
Camk2d	6.8e-14	1.04	0.912	0.263	1.16e-09	1.5
Mlf1	9.25e-08	1.02	0.765	0.338	0.00158	1.47
Tub	9.92e-14	1.02	0.559	0.053	1.69e-09	1.47
Klf7	1.13e-06	0.98	0.676	0.346	0.0193	1.41
Zfp608	9.02e-07	0.96	0.912	0.707	0.0154	1.39
Rlf	2.11e-07	0.96	0.824	0.406	0.00361	1.38
Ldb1	2.17e-07	0.95	0.765	0.466	0.0037	1.37
Aff3	3.58e-13	0.95	0.882	0.263	6.11e-09	1.37
Hmgn3	1.55e-09	0.91	0.971	0.737	2.64e-05	1.31
Jup	1.11e-09	0.9	1	0.744	1.89e-05	1.3
Spin1	7.01e-09	0.81	0.971	0.992	0.00012	1.16
Zfp423	4.33e-09	0.78	0.824	0.361	7.38e-05	1.12
Fezf1	6.11e-08	0.75	0.941	0.466	0.00104	1.08
Eya4	1.5e-07	-0.72	0.088	0.594	0.00255	-1.04
Ppid	2.83e-06	-0.72	0.235	0.692	0.0484	-1.04
Naca	2.26e-07	-0.75	0.941	1	0.00385	-1.08
Pcna	1.7e-06	-0.77	0.235	0.699	0.029	-1.11
Ptbp1	1.25e-06	-0.78	0.265	0.662	0.0213	-1.12
Hmgn5	3.88e-10	-0.81	0.265	0.827	6.62e-06	-1.17
Hnrnpa2b1	5.01e-08	-0.82	0.971	1	0.000855	-1.18
Hdgf	4.92e-07	-0.82	0.765	0.917	0.0084	-1.18
Mecom	9.28e-09	-0.83	0.235	0.759	0.000158	-1.2
Hspa8	1.85e-08	-0.84	1	1	0.000315	-1.21
Eya1	1.43e-08	-0.88	0.324	0.774	0.000245	-1.28
Ncl	2.21e-07	-0.89	1	1	0.00377	-1.28
Hnrnpd	2e-06	-0.91	0.706	0.85	0.0342	-1.31
Calr	1.01e-08	-0.93	0.588	0.932	0.000173	-1.34
Id3	4.68e-07	-0.93	0.118	0.602	0.00798	-1.34
Tcf4	9.95e-08	-0.93	0.941	0.985	0.0017	-1.35
Otx2	2.81e-09	-0.94	0.265	0.812	4.79e-05	-1.36
Hmgb2	1.5e-07	-0.95	0.882	0.97	0.00256	-1.37
Id1	1.01e-07	-0.96	0.147	0.654	0.00173	-1.38
Ddx1	1.67e-06	-0.96	0.5	0.842	0.0285	-1.38
Dpy30	5.74e-11	-0.96	0.559	0.917	9.8e-07	-1.39
Eed	2.5e-07	-0.98	0.382	0.767	0.00427	-1.41
Npm1	5.73e-08	-1	1	0.992	0.000978	-1.45
Zfp36l1	7.45e-08	-1	0.265	0.744	0.00127	-1.45
Tox	1.14e-07	-1.05	0.059	0.586	0.00194	-1.51
Hells	4.65e-08	-1.06	0.118	0.654	0.000793	-1.54
Crym	1.55e-07	-1.11	0.088	0.609	0.00264	-1.6
Med1	9.67e-07	-1.16	0.588	0.872	0.0165	-1.67
Ccnd1	4.07e-07	-1.18	0.176	0.632	0.00694	-1.7
Uhrf1	2.22e-07	-1.19	0.206	0.684	0.00379	-1.71
Mybl1	1.81e-08	-1.23	0.206	0.722	0.000308	-1.78
Hmgb1	3.26e-13	-1.23	0.971	1	5.57e-09	-1.78
Set	7.81e-12	-1.24	1	1	1.33e-07	-1.79
Tcf7l2	3.43e-10	-1.26	0.559	0.895	5.85e-06	-1.82
Ezr	5.66e-12	-1.28	0.441	0.932	9.66e-08	-1.84
H2afz	1.25e-11	-1.3	0.912	0.97	2.13e-07	-1.88
Cdk1	5.17e-07	-1.32	0.088	0.571	0.00882	-1.9
Klf4	1.67e-09	-1.38	0.294	0.774	2.86e-05	-1.99
Fosb	9.09e-09	-1.38	0.235	0.729	0.000155	-1.99
Klf6	5.92e-07	-1.49	0.971	0.985	0.0101	-2.15
Nsd1	1.12e-09	-1.51	0.588	0.902	1.91e-05	-2.18
Runx1	2.02e-12	-1.51	0.265	0.88	3.44e-08	-2.18
Nr4a1	1.74e-06	-1.51	0.353	0.707	0.0296	-2.18
Sp8	1.11e-10	-1.6	0.559	0.955	1.9e-06	-2.31
Fos	5.79e-08	-1.62	0.824	0.932	0.000989	-2.33
Trp53	4.03e-09	-1.66	0.265	0.759	6.88e-05	-2.39
Egr1	9.7e-11	-1.93	0.794	0.962	1.66e-06	-2.78
Id2	6.7e-10	-1.94	0.441	0.857	1.14e-05	-2.8
Top2a	1.38e-07	-2.33	0.206	0.669	0.00236	-3.36
