## Supplementary material for "Pseudotime analysis reveals novel regulatory factors for multigenic onset and monogenic transition of odorant receptor expression": Excel6_DE_Multi_to_Mono_List.xls

### Sheet: Excel6_DE_Multi_to_Mono_List
	p_val	avg_loge[FC]	pct.1	pct.2	p_val_adj	avg_log2[FC]
Mef2b	2.18e-10	1.5	0.724	0.088	3.71e-06	2.16
Egr1	1.35e-06	1.29	0.913	0.794	0.023	1.86
Rfx3	3.17e-12	1.21	0.984	0.706	5.41e-08	1.75
Tenm2	9.6e-10	1.18	0.843	0.324	1.64e-05	1.7
Cbx4	3.35e-13	1.11	0.803	0.029	5.72e-09	1.6
Prnp	1.18e-07	0.9	0.969	0.735	0.00201	1.3
Ddit3	1.85e-06	0.85	0.606	0.118	0.0316	1.22
Sub1	3.25e-08	0.77	1	1	0.000555	1.11
Nlk	1.84e-06	-0.73	0.835	1	0.0314	-1.06
Spin1	1.26e-08	-0.75	0.945	0.971	0.000215	-1.08
Ldb1	5.96e-07	-0.79	0.402	0.765	0.0102	-1.14
Med12l	1.85e-06	-0.8	0.724	0.941	0.0315	-1.15
Sox11	8.93e-11	-0.83	0.969	1	1.52e-06	-1.19
Tle1	1.87e-10	-0.88	0.228	0.765	3.19e-06	-1.26
Aff3	1.35e-07	-0.88	0.48	0.882	0.0023	-1.27
Bbx	4.21e-08	-0.91	0.386	0.853	0.000719	-1.32
Lhx2	4.3e-08	-0.92	0.921	1	0.000733	-1.33
Ebf1	1.01e-09	-0.97	0.992	1	1.73e-05	-1.4
Ezh2	9.27e-07	-0.99	0.402	0.794	0.0158	-1.42
Zfp608	1.54e-06	-0.99	0.764	0.912	0.0262	-1.42
Id4	1.88e-09	-1.01	0.37	0.882	3.22e-05	-1.46
Fezf1	7.94e-08	-1.06	0.591	0.941	0.00135	-1.52
Dlx5	3.07e-15	-1.14	0.244	0.912	5.23e-11	-1.65
Tshz1	5.5e-10	-1.14	0.843	1	9.38e-06	-1.65
Auts2	8.54e-09	-1.14	0.732	1	0.000146	-1.65
Hes6	1.31e-08	-1.17	0.299	0.735	0.000223	-1.69
Scai	1.32e-08	-1.22	0.598	0.941	0.000225	-1.76
Hdac2	1.64e-10	-1.25	0.787	1	2.8e-06	-1.8
Eya2	2.04e-08	-1.27	0.142	0.559	0.000348	-1.83
Ssbp2	1.4e-10	-1.34	0.89	0.971	2.38e-06	-1.93
Zfp644	1.03e-10	-1.34	0.795	0.971	1.76e-06	-1.94
Baz1a	3.6e-11	-1.41	0.197	0.735	6.14e-07	-2.04
Myt1l	2.35e-11	-1.42	0.913	0.971	4.02e-07	-2.05
Rcor1	3.2e-14	-1.59	0.583	1	5.47e-10	-2.3
Sertad2	6.76e-16	-1.6	0.425	1	1.15e-11	-2.31
Gtf2a1	3.3e-09	-1.74	0.693	0.941	5.63e-05	-2.51
Cdyl2	8.96e-11	-1.85	0.268	0.765	1.53e-06	-2.66
Smchd1	1.51e-12	-2.22	0.583	0.941	2.57e-08	-3.21
Zmynd8	3.47e-16	-2.38	0.89	1	5.92e-12	-3.44
